# Identification and catalogue of viral transcriptional regulators in human diseases

**DOI:** 10.1101/2024.10.06.616669

**Authors:** Citu Citu, Le Chang, Astrid M. Manuel, Nitesh Enduru, Zhongming Zhao

## Abstract

Viral genomes encode viral transcriptional regulators (vTRs) that manipulate host gene expression to facilitate replication and evade immune detection. Nevertheless, their role in non-cancerous diseases remains largely underexplored. Here, we unveiled 268 new candidate vTRs from 14 viral families. We mapped vTRs’ genome-wide binding profiles and identified their potential human targets, which were enriched in immune-mediated pathways, neurodegenerative disorders, and cancers. Through vTR DNA-binding preference analysis, 283 virus-specific and human-like motifs were identified. Prioritized Epstein-Barr virus (EBV) vTR target genes were associated with multiple sclerosis (MS), rheumatoid arthritis, and systemic lupus erythematosus. The partitioned heritability study among 19 diseases indicated significant enrichment of these diseases in EBV vTR-binding sites, implicating EBV vTRs’ roles in immune-mediated disorders. Finally, drug repurposing analysis pinpointed candidate drugs for MS, asthma, and Alzheimer’s disease. This study enhances our understanding of vTRs in diverse human diseases and identifies potential therapeutic targets for future investigation.
