## Supplementary material for "Identification and catalogue of viral transcriptional regulators in human diseases": Number of ChIP-seq datasets analyzed with their peak counts and intersecting peaks by at least half of these vTRs in the promoter regions of genes.

### Sheet: chip_seq_datasets
Table S3: Number of ChIP-seq datasets analyzed with their peak counts, Related to Figure 3.
vTR	Virus species	Cell line	Cell type	Cell disease type	QC passed	Peak Count	NSC	RSC	GSM (treated)	GSM (control)	SRR (treated)	SRR (control)
EBNA1	Human herpesvirus 4; Epstein-Barr virus	C666-1	B cell	Nasopharyngeal carcinoma	Yes	5588	1.07486	1.35889	GSM1905010	GSM1905014	SRR2601014	SRR2601018
EBNA1	Human herpesvirus 4; Epstein-Barr virus	Lymphoblast Cell Line	B cell	Healthy	Yes	6725	1.13379	3.15854	GSM1905009	GSM1905013	SRR2601013	SRR2601017
EBNA1	Human herpesvirus 4; Epstein-Barr virus	Mutu-1	B cell	Burkitt lymphoma	Yes	12092	1.08768	1.80927	GSM1905008	GSM1905012	SRR2601012	SRR2601016
EBNA1	Human herpesvirus 4; Epstein-Barr virus	Raji	B cell	Burkitt lymphoma	Yes	953	1.12024	1.15975	GSM761687	GSM761688	SRR547545
EBNA1	Human herpesvirus 4; Epstein-Barr virus	Raji	B cell	Burkitt lymphoma	Yes	1206	1.09843	1.40287	GSM1905007	GSM1905011	SRR2601011	SRR2601015
EBNA2	Human herpesvirus 4; Epstein-Barr virus	IB4	B cell	Healthy	Yes	16789	1.99174	1.09339	GSM729851,GSM729852	GSM729855,GSM729856	SRR332245,SRR332246	SRR332249, SRR332250
EBNA2	Human herpesvirus 4; Epstein-Barr virus	Mutu-3	B cell	Burkitt lymphoma	Yes	38813	2.56252	1.31477	GSM1153765	GSM1153764	SRR873824	SRR873823
EBNA3A	Human herpesvirus 4; Epstein-Barr virus	Lymphoblast Cell Line	B cell	Healthy	Yes	8242	1.06492	0.952964	GSM2344878	GSM2344877	SRR4422893,SRR4422894	SRR4422891, SRR4422892
EBNA3ABC	Human herpesvirus 4; Epstein-Barr virus	Mutu-3	B cell	Burkitt lymphoma	Yes	13213	1.54102	1.59714	GSM1153766	GSM1153764	SRR873825	SRR873823
EBNA3C	Human herpesvirus 4; Epstein-Barr virus	Lymphoblast Cell Line	B cell	Healthy	Yes	4558	1.14166	0.727737	GSM1975602		SRR3033172
EBNA3C	Human herpesvirus 4; Epstein-Barr virus	Lymphoblast Cell Line	B cell	Healthy	Yes	33269	1.06019	1.20733	GSM1273052,GSM1273053		SRR1035616,SRR1035617
Zta	Human herpesvirus 4; Epstein-Barr virus	Akata	B cell	Burkitt lymphoma	Yes	9445	1.07506	1.21905	GSM1404654	GSM1404652	SRR1342162	SRR1342160
Zta	Human herpesvirus 4; Epstein-Barr virus	Akata	B cell	Burkitt lymphoma	Yes	7888	1.09209	1.62934	GSM1404655	GSM1404653	SRR1342163	SRR1342161
Zta	Human herpesvirus 4; Epstein-Barr virus	HONE-1	Nasopharyngeal carcinoma	Nasopharyngeal carcinoma	Yes	46809	1.05674	1.11845	GSM2200163, GSM2200164	GSM2200165	SRR3666827, SRR3666828	SRR3666829
LANA	Human herpesvirus 8; Kaposi sarcoma-associated herpesvirus	BJAB	B cell	Burkitt lymphoma	Yes	3703	1.09588	5.16359	GSM1359497		SRR1207850
LANA	Human herpesvirus 8; Kaposi sarcoma-associated herpesvirus	Dermal blood endothelial cells	Dermal blood endothelial	Healthy	Yes	4205	1.23392	4.6792	GSM1359496		SRR1207849
LANA	Human herpesvirus 8; Kaposi sarcoma-associated herpesvirus	Dermal blood endothelial cells	Dermal blood endothelial	Healthy	Yes	5552	1.27043	8.75224	GSM1359495		SRR1207848
LANA	Human herpesvirus 8; Kaposi sarcoma-associated herpesvirus	Dermal lymphatic endothelial cells	Dermal lymphatic endothelial	Healthy	Yes	7984	1.11658	4.62506	GSM1359492,GSM1359494	GSM1359510	SRR1207845,SRR1207847	SRR1207862
LANA	Human herpesvirus 8; Kaposi sarcoma-associated herpesvirus	Dermal lymphatic endothelial cells	Dermal lymphatic endothelial	Healthy	Yes	1002	1.07439	4.55918	GSM1359491,GSM1359493		SRR1207844,SRR1207846
LANA	Human herpesvirus 8; Kaposi sarcoma-associated herpesvirus	SLK	Kidney epithelial	Clear cell renal cell carcinoma	Yes	5793	1.20144	5.33361	GSM1359484,GSM1359488	GSM1359509,GSM1359511	SRR1207837,SRR1207841	SRR1207861, SRR1207863
LANA	Human herpesvirus 8; Kaposi sarcoma-associated herpesvirus	SLK	Kidney epithelial	Clear cell renal cell carcinoma	Yes	3944	1.0634	3.16183	GSM1359486,GSM1359490	GSM1359509,GSM1359511	SRR1207839,SRR1207843	SRR1207861, SRR1207863
LANA	Human herpesvirus 8; Kaposi sarcoma-associated herpesvirus	SLK	Kidney epithelial cells	Clear cell renal cell carcinoma	Yes	2261	1.20981	5.71419	GSM1359483,GSM1359487		SRR1207836,SRR1207840
LANA	Human herpesvirus 8; Kaposi sarcoma-associated herpesvirus	TIVE	Umbilical vein endothelial	Healthy	Yes	6510	1.92841	1.65945	GSM1265873		SRR1030393
Rta	Human herpesvirus 8; Kaposi sarcoma-associated herpesvirus	BCBL-1	B cell	Primary effusion B cell lymphoma	Yes	33425	1.05244	1.11606	GSM3516141	GSM3516140	SRR8324533 , SRR8324534, SRR8324535, SRR8324536	SRR8324529, SRR8324530, SRR8324531, SRR8324532
Rta	Human herpesvirus 8; Kaposi sarcoma-associated herpesvirus	BCBL-1	B cell	Primary effusion B cell lymphoma	Yes	96	1.0651	0.830721	GSM2188010	GSM2188009	SRR3630487	SRR3630486
HBZ	Human T-cell leukemia virus 1; Human T-lymphotropic virus 1	KK-1	Adult T cell leukemia/lymphoma	Adult T cell leukemia/lymphoma	Yes	73393	5.65935	2.25045	GSM2481679	GSM2481678	SRR5241430	SRR5241429
HBZ	Human T-cell leukemia virus 1; Human T-lymphotropic virus 1	ST-1	Adult T cell leukemia/lymphoma	Adult T cell leukemia/lymphoma	Yes	65026	2.39306	1.16087	GSM2481681	GSM2481680	SRR5241432	SRR5241431
ICP4	Human alphaherpesvirus 1	MRC5			No	-	1.04124	1.2031			SRR9661304	SRR9661303
UL34	Human herpesvirus 5; Human cytomegalovirus	Primary foreskin fibroblasts	Primary foreskin fibroblasts	Healthy	No	-	4.56492	1.64575	GSM2831614,GSM2831615	GSM2831616	SRR6221805,SRR6221806,SRR6221807,SRR6221808, SRR6221809, SRR6221810	SRR6221811, SRR6221812
K8	Human herpesvirus 8; Kaposi sarcoma-associated herpesvirus	BCBL-1	B cell	Primary effusion B cell lymphoma	No	-	1.04404	1.46793	GSM2188008	GSM2188007	SRR3630485	SRR3630484
HBx	Hepatitis B virus	HepaRG	Liver	Hepatocellular carcinoma	No	-	1.10879	0.553227	GSM2680328		SRR5749392
HBx	Hepatitis B virus	Hep-G2	Liver	Hepatoblastoma	No	-	1.04436	0.249489	GSM2680327		SRR5749391
HBx	Hepatitis B virus	Hep-G2/2.2.15	Liver	Hepatoblastoma	No	-	1.02937	0.203792	GSM2680326		SRR5749390
EBNA1	Human herpesvirus 4; Epstein-Barr virus	GM12878	B cell	Healthy	No	-	1.01678	0.773995	GSM2587520		SRR5470457
EBNA2	Human herpesvirus 4; Epstein-Barr virus	GM12878	B cell	Healthy	No	-	1.13076	0.108789	GSM2039170	GSM2039168,GSM2039169	SRR3101734	SRR3101732, SRR3101733
EBNA3A	Human herpesvirus 4; Epstein-Barr virus	Lymphoblast Cell Line	B cell	Healthy	No	-	1.01499	0.881947	GSM2344874	GSM2344873	SRR4422886	SRR4422885
EBNA3A	Human herpesvirus 4; Epstein-Barr virus	Lymphoblast Cell Line	B cell	Healthy	No	-	1.20838	0.19286	GSM1975600		SRR3033170
EBNA3B	Human herpesvirus 4; Epstein-Barr virus	Lymphoblast Cell Line	B cell	Healthy	No	-	1.31305	0.291312	GSM1975601		SRR3033171
EBNA3B	Human herpesvirus 4; Epstein-Barr virus	Lymphoblast Cell Line	B cell	Healthy	No	-	1.01835	1.71678	GSM2344875	GSM2344873	SRR4422887 , SRR4422888, SRR4422889	SRR4422885
EBNA3C	Human herpesvirus 4; Epstein-Barr virus	Lymphoblast Cell Line	B cell	Healthy	No	-	1.04544	0.976846	GSM2344879	GSM2344877	SRR4422895,SRR4422896	SRR4422891, SRR4422892
EBNA3C	Human herpesvirus 4; Epstein-Barr virus	Lymphoblast Cell Line	B cell	Healthy	No	-	1.02764	1.06433	GSM2344876	GSM2344873	SRR4422890	SRR4422885
EBNA-LP	Human herpesvirus 4; Epstein-Barr virus	IB4	B cell	Healthy	No	-	1.03502	0.903501	GSM1197603,GSM1197604		SRR944644,SRR944645
Zta	Human herpesvirus 4; Epstein-Barr virus	GM12878	B cell	Healthy	No	-	1.00774	0.481198	GSM2587519		SRR5470456
LANA	Human herpesvirus 8; Kaposi sarcoma-associated herpesvirus	BCBL-1	B cell	Primary effusion lymphoma	No	-	1.04068	0.836182	GSM1265869,GSM1265870	GSM1265856,GSM1265868	SRR1030386,SRR1030387,SRR1030388	SRR1030370, SRR1030385
LANA	Human herpesvirus 8; Kaposi sarcoma-associated herpesvirus	BCBL-1	B cell	Primary effusion lymphoma	No	-	1.04805	2.42632	GSM857200,GSM857202	GSM857201,GSM857203	SRR396643,SRR396645	SRR396644, SRR396646
LANA	Human herpesvirus 8; Kaposi sarcoma-associated herpesvirus	BCBL-1	B cell	Primary effusion lymphoma	No	-	1.03151	2.68512	GSM1359500,GSM1359501	GSM1359499	SRR1207853,SRR1207854	SRR1207852
LANA	Human herpesvirus 8; Kaposi sarcoma-associated herpesvirus	BJAB	B cell	Burkitt lymphoma	No	-	1.03656	2.63533	GSM1359498		SRR1207851
LANA	Human herpesvirus 8; Kaposi sarcoma-associated herpesvirus	SLK	Kidney epithelial	Clear cell renal cell carcinoma	No	-	1.0288	1.6969	GSM1359485,GSM1359489	GSM1359509,GSM1359511	SRR1207838,SRR1207842	SRR1207861, SRR1207863
LANA	Human herpesvirus 8; Kaposi sarcoma-associated herpesvirus	TIVE	Umbilical vein endothelial	Healthy	No	-	1.01968	0.387151	GSM1265871,GSM1265872		SRR1030389,SRR1030390,SRR1030391,SRR1030392
ORF34	Human herpesvirus 8; Kaposi sarcoma-associated herpesvirus	SLK	Kidney epithelial	Clear cell renal cell carcinoma	No	-	1.00353	0.469675	GSM3609578,GSM3609582	GSM3609580,GSM3609584	SRR8582189,SRR8582193	SRR8582191, SRR8582195
Rta	Human herpesvirus 8; Kaposi sarcoma-associated herpesvirus	BCBL-1	B cell	Primary effusion lymphoma	No	-	1.02551	0.705142	GSM2665628	GSM2665629	SRR5676584	SRR5676585
vIRF-2	Human herpesvirus 8; Kaposi sarcoma-associated herpesvirus	HEK293T	Embryonic kidney	Healthy	No	-	1.03576	1.58838	PRJNA277908		SRR1916167
Tat	Human immunodeficiency virus 1	Jurkat	T cell	Childhood T acute lymphoblastic leukemia	No	-	1.03188	0.716241	GSM1603206	GSM1603228	SRR1791389,SRR1791390,SRR1791391
Tat	Human immunodeficiency virus 1	Jurkat	T cell	Childhood T acute lymphoblastic leukemia	No	-	1.07343	0.412972	GSM762835	GSM762834	SRR315124	SRR315123
EBNA2	Human herpesvirus 4; Epstein-Barr virus				No	-	1.02619	0.519746	GSM5360535, GSM5360536		SRR14743652, SRR14743653
EBNA2	Human herpesvirus 4; Epstein-Barr virus				No	-	1.06896	0.716856	GSM5360537, GSM5360538		SRR14743654, SRR14743655
ICP4	Human alphaherpesvirus 1				No	-	1.02297	1.17911	PRJNA553563		SRR9661302	SRR9661301
ICP4	Human alphaherpesvirus 1				No	-	1.01582	1.31032	PRJNA553563		SRR9661306	SRR9661305

### Sheet: intersecting_peaks
Table S3: Number of intersecting peaks by at least half of these vTRs in the promoter regions of genes, Related to Figure S2.
seqnames	start	end	width	number	vTR	annotation	geneId	transcriptId	distanceToTSS	ENSEMBL	SYMBOL	GENENAME
chr12	121536733	121536753	21	5	ebna2,ebna3a,ebna3c,lana,rta	Promoter	84678	ENST00000541511.1	-498	ENSG00000089094	KDM2B	lysine demethylase 2B
chr8	133017162	133017182	21	5	ebna2,ebna3abc,ebna3c,rta,hbz	Promoter	7038	ENST00000518108.1	-517	ENSG00000042832	TG	thyroglobulin
chr12	12715734	12715755	22	5	ebna1,ebna2,ebna3abc,ebna3c,rta	Promoter	1027	ENST00000477087.1	676	ENSG00000111276	CDKN1B	cyclin dependent kinase inhibitor 1B
chr5	68434299	68434320	22	5	ebna2,ebna3a,ebna3abc,ebna3c,hbz	Promoter	105379013	ENST00000507733.2	161	NA	LOC105379013	uncharacterized LOC105379013
chr20	35954546	35954568	23	5	ebna2,ebna3abc,ebna3c,lana,rta	Promoter	140894	ENST00000622112.4	0	ENSG00000149646	CNBD2	cyclic nucleotide binding domain containing 2
chr6	26537619	26537641	23	5	ebna2,ebna3abc,zta,lana,rta	Promoter	10473	ENST00000377575.3	-725	ENSG00000182952	HMGN4	high mobility group nucleosomal binding domain 4
chr17	82864107	82864129	23	5	ebna2,ebna3a,ebna3abc,ebna3c,rta	Promoter	6904	ENST00000574801.5	-162	ENSG00000141556	TBCD	tubulin folding cofactor D
chr2	134253613	134253637	25	5	ebna2,ebna3a,ebna3abc,ebna3c,rta	Promoter	4249	ENST00000281923.4	-435	ENSG00000152127	MGAT5	alpha-1,6-mannosylglycoprotein 6-beta-N-acetylglucosaminyltransferase
chr2	108719432	108719456	25	5	ebna1,ebna3a,ebna3c,lana,rta	Promoter	5903	ENST00000283195.11	-26	ENSG00000153201	RANBP2	RAN binding protein 2
chr1	27322136	27322160	25	5	ebna2,ebna3a,ebna3c,lana,rta	Promoter	84065	ENST00000611517.4	0	ENSG00000186501	TMEM222	transmembrane protein 222
chr14	67488860	67488884	25	5	ebna2,ebna3a,ebna3abc,ebna3c,hbz	Promoter	161145	ENST00000554480.6	-139	ENSG00000198133	TMEM229B	transmembrane protein 229B
chr11	62653416	62653441	26	5	ebna2,ebna3abc,ebna3c,lana,rta	Promoter	80789	ENST00000330574.2	-114	ENSG00000185085	INTS5	integrator complex subunit 5
chr1	44730764	44730789	26	5	ebna2,ebna3abc,ebna3c,zta,rta	Promoter	26830	ENST00000363299.1	381	ENSG00000200169	RNU5D-1	RNA, U5D small nuclear 1
chr14	67488636	67488661	26	5	ebna2,ebna3abc,ebna3c,lana,hbz	Promoter	161145	ENST00000554480.6	60	ENSG00000198133	TMEM229B	transmembrane protein 229B
chr3	45916203	45916229	27	5	ebna2,ebna3a,ebna3abc,ebna3c,rta	Promoter	54585	ENST00000418700.6	-161	ENSG00000163818	LZTFL1	leucine zipper transcription factor like 1
chr4	127965310	127965336	27	5	ebna2,ebna3a,ebna3abc,ebna3c,rta	Promoter	256471	ENST00000641186.1	0	ENSG00000164073	MFSD8	major facilitator superfamily domain containing 8
chr4	184474515	184474543	29	5	ebna2,ebna3a,ebna3abc,ebna3c,rta	Promoter	3660	ENST00000696843.1	0	ENSG00000168310	IRF2	interferon regulatory factor 2
chr13	40771256	40771284	29	5	ebna2,ebna3a,ebna3c,lana,rta	Promoter	10240	ENST00000323563.8	-66	ENSG00000102738	MRPS31	mitochondrial ribosomal protein S31
chr6	158649893	158649921	29	5	ebna2,ebna3a,ebna3abc,ebna3c,rta	Promoter	94120	ENST00000360448.8	-93	ENSG00000164674	SYTL3	synaptotagmin like 3
chr20	2470778	2470808	31	5	ebna2,ebna3c,lana,rta,hbz	Promoter	6628	ENST00000381342.7	0	ENSG00000125835	SNRPB	small nuclear ribonucleoprotein polypeptides B and B1
chr9	98255794	98255824	31	5	ebna1,ebna2,ebna3a,ebna3abc,ebna3c	Promoter	55357	ENST00000465784.7	-145	ENSG00000095383	TBC1D2	TBC1 domain family member 2
chr12	121536846	121536878	33	5	ebna1,ebna2,ebna3a,ebna3c,rta	Promoter	84678	ENST00000541511.1	-611	ENSG00000089094	KDM2B	lysine demethylase 2B
chr11	17207898	17207930	33	6	ebna1,ebna2,ebna3a,ebna3abc,ebna3c,rta	Promoter	5286	ENST00000531428.1	0	ENSG00000011405	PIK3C2A	phosphatidylinositol-4-phosphate 3-kinase catalytic subunit type 2 alpha
chr2	241336491	241336523	33	5	ebna1,ebna2,ebna3abc,ebna3c,zta	Promoter	4735	ENST00000476841.1	545	ENSG00000168385	SEPTIN2	septin 2
chr4	38132601	38132633	33	6	ebna2,ebna3a,ebna3c,zta,rta,hbz	Promoter	23216	ENST00000405444.3	-74	ENSG00000065882	TBC1D1	TBC1 domain family member 1
chr6	3118511	3118544	34	5	ebna2,ebna3a,ebna3c,lana,hbz	Promoter	670	ENST00000430655.6	135	ENSG00000137274	BPHL	biphenyl hydrolase like
chr1	16367767	16367800	34	5	ebna2,ebna3a,ebna3abc,ebna3c,hbz	Promoter	26099	ENST00000472461.1	56	ENSG00000055070	SZRD1	SUZ RNA binding domain containing 1
chr17	36090451	36090485	35	5	ebna2,ebna3a,ebna3abc,ebna3c,rta	Promoter	6348	ENST00000614051.1	-282	ENSG00000277632	CCL3	C-C motif chemokine ligand 3
chr5	68434249	68434284	36	5	ebna2,ebna3a,ebna3c,lana,hbz	Promoter	105379013	ENST00000507733.2	197	NA	LOC105379013	uncharacterized LOC105379013
chr7	102396197	102396233	37	5	ebna2,ebna3a,ebna3abc,ebna3c,rta	Promoter	79706	ENST00000397912.3	-130	ENSG00000128563	PRKRIP1	PRKR interacting protein 1
chr12	107685783	107685820	38	5	ebna2,ebna3a,ebna3c,lana,rta	Promoter	11137	ENST00000412830.8	0	ENSG00000136045	PWP1	PWP1 homolog, endonuclein
chr4	127699016	127699055	40	5	ebna2,ebna3c,zta,rta,hbz	Promoter	27152	ENST00000512995.1	-202	ENSG00000164066	INTU	inturned planar cell polarity protein
chr13	28659016	28659055	40	5	ebna2,ebna3abc,ebna3c,lana,rta	Promoter	51371	ENST00000697716.1	-10	ENSG00000132963	POMP	proteasome maturation protein
chr1	16513961	16514000	40	5	ebna2,ebna3c,lana,rta,hbz	Promoter	26871	ENST00000383925.1	285	ENSG00000206652	RNU1-1	RNA, U1 small nuclear 1
chr7	923399	923439	41	5	ebna2,ebna3abc,ebna3c,rta,hbz	Promoter	11033	ENST00000488527.5	-61	ENSG00000105963	ADAP1	ArfGAP with dual PH domains 1
chr3	51995874	51995914	41	5	ebna2,ebna3abc,ebna3c,lana,rta	Promoter	6159	ENST00000294189.11	0	ENSG00000162244	RPL29	ribosomal protein L29
chr16	66517076	66517117	42	5	ebna2,ebna3a,ebna3abc,ebna3c,rta	Promoter	101927726	ENST00000561728.1	85	ENSG00000261656	BEAN1-AS1	BEAN1 antisense RNA 1
chr14	20343508	20343549	42	6	ebna2,ebna3a,ebna3abc,ebna3c,zta,lana	Promoter	10038	ENST00000250416.9	-66	ENSG00000129484	PARP2	poly(ADP-ribose) polymerase 2
chr17	82864206	82864247	42	5	ebna2,ebna3a,ebna3abc,ebna3c,rta	Promoter	6904	ENST00000574801.5	-44	ENSG00000141556	TBCD	tubulin folding cofactor D
chr1	205211672	205211715	44	5	ebna2,ebna3a,ebna3c,lana,rta	Promoter	25778	ENST00000367162.8	0	ENSG00000133059	DSTYK	dual serine/threonine and tyrosine protein kinase
chr1	16514001	16514044	44	6	ebna2,ebna3abc,ebna3c,lana,rta,hbz	Promoter	26871	ENST00000383925.1	241	ENSG00000206652	RNU1-1	RNA, U1 small nuclear 1
chr13	33679459	33679503	45	5	ebna2,ebna3abc,ebna3c,lana,hbz	Promoter	107984551	ENST00000686128.2	0	ENSG00000288767	LOC107984551	uncharacterized LOC107984551
chr19	18374450	18374495	46	5	ebna2,ebna3a,ebna3c,zta,rta	Promoter	9518	ENST00000597765.2	-236	ENSG00000130513	GDF15	growth differentiation factor 15
chr14	34873728	34873774	47	5	ebna1,ebna2,ebna3abc,ebna3c,lana	Promoter	112268124	ENST00000557373.1	-569	ENSG00000258738	BAZ1A-AS1	BAZ1A antisense RNA 1
chr15	38454070	38454117	48	5	ebna2,ebna3c,zta,lana,rta	Promoter	283742	ENST00000397609.6	-10	ENSG00000171262	FAM98B	family with sequence similarity 98 member B
chr19	18374546	18374593	48	5	ebna2,ebna3a,ebna3c,zta,rta	Promoter	9518	ENST00000597765.2	-138	ENSG00000130513	GDF15	growth differentiation factor 15
chr2	24490978	24491025	48	5	ebna2,ebna3a,ebna3abc,ebna3c,rta	Promoter	8648	ENST00000348332.8	-229	ENSG00000084676	NCOA1	nuclear receptor coactivator 1
chr9	26892853	26892902	50	5	ebna2,ebna3a,ebna3abc,ebna3c,rta	Promoter	79886	ENST00000520187.1	-50	ENSG00000120159	CAAP1	caspase activity and apoptosis inhibitor 1
chr2	117814647	117814696	50	5	ebna1,ebna2,ebna3c,lana,rta	Promoter	8886	ENST00000263239.7	0	ENSG00000088205	DDX18	DEAD-box helicase 18
chr1	26432259	26432308	50	5	ebna3a,ebna3abc,ebna3c,lana,rta	Promoter	79947	ENST00000434391.6	0	ENSG00000117682	DHDDS	dehydrodolichyl diphosphate synthase subunit
chr3	94062883	94062932	50	5	ebna2,ebna3abc,ebna3c,lana,rta	Promoter	200895	ENST00000314636.3	0	ENSG00000178700	DHFR2	dihydrofolate reductase 2
chr5	42992234	42992283	50	5	ebna2,ebna3a,ebna3c,lana,rta	Promoter	643977	ENST00000701039.1	541	ENSG00000287263	FLJ32255	uncharacterized LOC643977
chr19	18374496	18374545	50	6	ebna2,ebna3a,ebna3c,zta,lana,rta	Promoter	9518	ENST00000597765.2	-186	ENSG00000130513	GDF15	growth differentiation factor 15
chr14	31208286	31208335	50	5	ebna1,ebna2,ebna3a,ebna3c,hbz	Promoter	25831	ENST00000553700.5	-482	ENSG00000092148	HECTD1	HECT domain E3 ubiquitin protein ligase 1
chr15	72376072	72376121	50	5	ebna1,ebna3a,ebna3c,lana,rta	Promoter	80072	ENST00000567598.2	21	ENSG00000260339	HEXA-AS1	HEXA antisense RNA 1
chr15	88638929	88638978	50	5	ebna2,ebna3a,ebna3abc,ebna3c,rta	Promoter	3669	ENST00000559876.2	0	ENSG00000172183	ISG20	interferon stimulated exonuclease gene 20
chr9	68546964	68547013	50	5	ebna2,ebna3a,ebna3abc,ebna3c,lana	Promoter	101927015	ENST00000446290.3	-286	NA	LINC01506	long intergenic non-protein coding RNA 1506
chr17	77445549	77445598	50	5	ebna2,ebna3a,ebna3abc,ebna3c,rta	Promoter	112268198	ENST00000624282.1	845	ENSG00000279801	LOC112268198	uncharacterized LOC112268198
chr2	230416173	230416222	50	5	ebna2,ebna3abc,ebna3c,lana,rta	Promoter	6672	ENST00000340126.9	0	ENSG00000067066	SP100	SP100 nuclear antigen
chr2	191020427	191020476	50	5	ebna2,ebna3abc,ebna3c,lana,rta	Promoter	6772	ENST00000454414.5	-107	ENSG00000115415	STAT1	signal transducer and activator of transcription 1
chr6	133953029	133953078	50	5	ebna2,ebna3abc,ebna3c,lana,rta	Promoter	9519	ENST00000367871.5	-117	ENSG00000028839	TBPL1	TATA-box binding protein like 1
chr13	30617856	30617905	50	5	ebna2,ebna3a,ebna3abc,lana,rta	Promoter	10208	ENST00000255304.9	-15	ENSG00000132952	USPL1	ubiquitin specific peptidase like 1
chr6	149032716	149032765	50	5	ebna2,ebna3a,ebna3c,rta,hbz	Promoter	105378047	ENST00000433442.1	-143	NA	UST-AS2	UST antisense RNA 2
chr4	101790810	101790860	51	5	ebna1,ebna2,ebna3a,ebna3abc,ebna3c	Promoter	55024	ENST00000322953.9	80	ENSG00000153064	BANK1	B cell scaffold protein with ankyrin repeats 1
chr1	63523263	63523313	51	5	ebna2,ebna3abc,ebna3c,lana,rta	Promoter	23421	ENST00000489863.5	-8	ENSG00000142856	ITGB3BP	integrin subunit beta 3 binding protein
chr6	26537566	26537618	53	6	ebna2,ebna3abc,ebna3c,zta,lana,rta	Promoter	10473	ENST00000377575.3	-748	ENSG00000182952	HMGN4	high mobility group nucleosomal binding domain 4
chr8	17734342	17734394	53	6	ebna2,ebna3a,ebna3abc,ebna3c,zta,rta	Promoter	57509	ENST00000518138.5	-95	ENSG00000129422	MTUS1	microtubule associated scaffold protein 1
chr10	7471978	7472032	55	5	ebna1,ebna2,ebna3abc,ebna3c,rta	Promoter	105376388	ENST00000670632.2	8	NA	LINC02642	long intergenic non-protein coding RNA 2642
chr5	149345336	149345391	56	5	ebna1,ebna2,ebna3c,lana,rta	Promoter	134266	ENST00000513661.5	-39	ENSG00000164284	GRPEL2	GrpE like 2, mitochondrial
chr10	101830818	101830874	57	5	ebna1,ebna3a,ebna3c,zta,rta	Promoter	30819	ENST00000434163.5	-380	ENSG00000120049	KCNIP2	potassium voltage-gated channel interacting protein 2
chr5	68434189	68434246	58	5	ebna2,ebna3a,ebna3c,zta,hbz	Promoter	105379013	ENST00000507733.2	235	NA	LOC105379013	uncharacterized LOC105379013
chr2	197500034	197500092	59	5	ebna2,ebna3a,ebna3c,lana,rta	Promoter	3329	ENST00000679291.1	32	ENSG00000144381	HSPD1	heat shock protein family D (Hsp60) member 1
chr1	16367942	16368000	59	5	ebna2,ebna3a,ebna3c,rta,hbz	Promoter	26099	ENST00000472461.1	231	ENSG00000055070	SZRD1	SUZ RNA binding domain containing 1
chr11	112086736	112086794	59	5	ebna2,ebna3a,ebna3abc,ebna3c,lana	Promoter	26521	ENST00000504148.3	0	ENSG00000150779	TIMM8B	translocase of inner mitochondrial membrane 8 homolog B
chr11	17208015	17208075	61	6	ebna1,ebna2,ebna3a,ebna3c,lana,rta	Promoter	5286	ENST00000691414.1	-29	ENSG00000011405	PIK3C2A	phosphatidylinositol-4-phosphate 3-kinase catalytic subunit type 2 alpha
chr20	57620435	57620495	61	5	ebna2,ebna3a,ebna3abc,ebna3c,rta	Promoter	81030	ENST00000546110.5	0	ENSG00000124256	ZBP1	Z-DNA binding protein 1
chr16	66516891	66516952	62	5	ebna3a,ebna3abc,ebna3c,lana,rta	Promoter	101927726	ENST00000561728.1	250	ENSG00000261656	BEAN1-AS1	BEAN1 antisense RNA 1
chr9	98255827	98255890	64	5	ebna1,ebna3a,ebna3abc,ebna3c,lana	Promoter	55357	ENST00000465784.7	-178	ENSG00000095383	TBC1D2	TBC1 domain family member 2
chr17	51153364	51153428	65	5	ebna2,ebna3abc,ebna3c,zta,lana	Promoter	4830	ENST00000393196.8	-131	ENSG00000239672	NME1	NME/NM23 nucleoside diphosphate kinase 1
chr12	9669500	9669565	66	5	ebna2,ebna3a,ebna3abc,ebna3c,hbz	Promoter	29121	ENST00000261340.11	-148	ENSG00000069493	CLEC2D	C-type lectin domain family 2 member D
chr3	129161341	129161406	66	5	ebna2,ebna3c,lana,rta,hbz	Promoter	57461	ENST00000393295.8	-278	ENSG00000240682	ISY1	ISY1 splicing factor homolog
chr2	230873647	230873712	66	5	ebna1,ebna2,ebna3a,ebna3abc,ebna3c	Promoter	81618	ENST00000492029.1	416	ENSG00000135916	ITM2C	integral membrane protein 2C
chr12	68451171	68451236	66	5	ebna2,ebna3a,ebna3c,rta,hbz	Promoter	100507195	ENST00000441255.7	271	NA	LINC02384	long intergenic non-protein coding RNA 2384
chr13	40771285	40771351	67	6	ebna2,ebna3a,ebna3abc,ebna3c,lana,rta	Promoter	10240	ENST00000323563.8	-95	ENSG00000102738	MRPS31	mitochondrial ribosomal protein S31
chr2	213015987	213016054	68	5	ebna2,ebna3abc,ebna3c,rta,hbz	Promoter	22807	ENST00000484040.1	-709	ENSG00000030419	IKZF2	IKAROS family zinc finger 2
chr17	36090662	36090730	69	5	ebna2,ebna3a,ebna3abc,ebna3c,hbz	Promoter	6348	ENST00000614051.1	-493	ENSG00000277632	CCL3	C-C motif chemokine ligand 3
chr6	26537494	26537565	72	5	ebna2,ebna3abc,ebna3c,lana,rta	Promoter	10473	ENST00000377575.3	-801	ENSG00000182952	HMGN4	high mobility group nucleosomal binding domain 4
chr17	58337989	58338060	72	5	ebna2,ebna3abc,ebna3c,rta,hbz	Promoter	100506779	ENST00000579859.1	631	ENSG00000265148	TSPOAP1-AS1	TSPOAP1, SUPT4H1 and RNF43 antisense RNA 1
chr8	133076365	133076440	76	5	ebna3a,ebna3abc,ebna3c,rta,hbz	Promoter	6503	ENST00000517615.1	-238	ENSG00000155926	SLA	Src like adaptor
chr17	82864130	82864205	76	6	ebna2,ebna3a,ebna3abc,ebna3c,rta,hbz	Promoter	6904	ENST00000574801.5	-86	ENSG00000141556	TBCD	tubulin folding cofactor D
chr17	76264831	76264908	78	5	ebna2,ebna3a,ebna3c,rta,hbz	Promoter	283991	ENST00000327490.8	-440	ENSG00000185262	UBALD2	UBA like domain containing 2
chr13	40771352	40771430	79	5	ebna2,ebna3abc,ebna3c,lana,rta	Promoter	10240	ENST00000323563.8	-162	ENSG00000102738	MRPS31	mitochondrial ribosomal protein S31
chr10	17227641	17227720	80	5	ebna2,ebna3a,ebna3c,rta,hbz	Promoter	7431	ENST00000544301.7	-521	ENSG00000026025	VIM	vimentin
chr2	197499953	197500033	81	6	ebna2,ebna3a,ebna3abc,ebna3c,lana,rta	Promoter	3329	ENST00000677403.1	-12	ENSG00000144381	HSPD1	heat shock protein family D (Hsp60) member 1
chr7	105012675	105012755	81	5	ebna2,ebna3a,ebna3c,lana,rta	Promoter	100216545	ENST00000690819.2	313	NA	KMT2E-AS1	KMT2E antisense RNA 1
chr1	58546675	58546755	81	5	ebna2,ebna3a,ebna3c,lana,rta	Promoter	115209	ENST00000371226.8	0	ENSG00000162600	OMA1	OMA1 zinc metallopeptidase
chr17	35063560	35063640	81	5	ebna2,ebna3a,ebna3c,rta,hbz	Promoter	117584	ENST00000394597.7	67	ENSG00000092871	RFFL	ring finger and FYVE like domain containing E3 ubiquitin protein ligase
chr1	44730597	44730677	81	5	ebna2,ebna3abc,ebna3c,rta,hbz	Promoter	26830	ENST00000363299.1	493	ENSG00000200169	RNU5D-1	RNA, U5D small nuclear 1
chr4	26583987	26584067	81	5	ebna2,ebna3a,ebna3abc,ebna3c,rta	Promoter	55296	ENST00000502873.5	-17	ENSG00000109680	TBC1D19	TBC1 domain family member 19
chr6	149032954	149033034	81	5	ebna2,ebna3a,ebna3c,rta,hbz	Promoter	105378047	ENST00000433442.1	-381	NA	UST-AS2	UST antisense RNA 2
chr14	20343426	20343507	82	5	ebna2,ebna3abc,ebna3c,zta,lana	Promoter	85495	ENST00000516869.1	-19	ENSG00000277209	RPPH1	ribonuclease P RNA component H1
chr9	6412894	6412975	82	5	ebna2,ebna3a,ebna3abc,ebna3c,lana	Promoter	115426	ENST00000468435.6	-176	ENSG00000147854	UHRF2	ubiquitin like with PHD and ring finger domains 2
chr10	27100479	27100561	83	5	ebna1,ebna2,ebna3a,ebna3c,lana	Promoter	22852	ENST00000376087.5	0	ENSG00000107890	ANKRD26	ankyrin repeat domain containing 26
chr2	43293924	43294006	83	5	ebna3a,ebna3c,zta,rta,hbz	Promoter	63892	ENST00000485018.1	-858	ENSG00000115970	THADA	THADA armadillo repeat containing
chr10	63269157	63269240	84	5	ebna2,ebna3abc,ebna3c,zta,rta	Promoter	221037	ENST00000402544.5	0	ENSG00000171988	JMJD1C	jumonji domain containing 1C
chr11	17207931	17208014	84	7	ebna1,ebna2,ebna3a,ebna3abc,ebna3c,lana,rta	Promoter	5286	ENST00000691414.1	0	ENSG00000011405	PIK3C2A	phosphatidylinositol-4-phosphate 3-kinase catalytic subunit type 2 alpha
chr14	31208336	31208421	86	6	ebna1,ebna2,ebna3a,ebna3c,rta,hbz	Promoter	25831	ENST00000553700.5	-532	ENSG00000092148	HECTD1	HECT domain E3 ubiquitin protein ligase 1
chr1	44730678	44730763	86	6	ebna2,ebna3abc,ebna3c,zta,rta,hbz	Promoter	26830	ENST00000363299.1	407	ENSG00000200169	RNU5D-1	RNA, U5D small nuclear 1
chr20	62651691	62651776	86	5	ebna2,ebna3a,ebna3c,lana,rta	Promoter	101928465	ENST00000620143.1	410	NA	SLCO4A1-AS2	SLCO4A1 antisense RNA 2
chr11	10308099	10308185	87	5	ebna2,ebna3a,ebna3abc,ebna3c,rta	Promoter	100130460	ENST00000527261.5	-128	NA	CAND1.11	uncharacterized LOC100130460
chr14	63864417	63864504	88	5	ebna2,ebna3a,ebna3c,zta,hbz	Promoter	23224	ENST00000556725.1	29	ENSG00000054654	SYNE2	spectrin repeat containing nuclear envelope protein 2
chr2	200889189	200889277	89	5	ebna2,ebna3a,ebna3abc,lana,rta	Promoter	53938	ENST00000286175.12	0	ENSG00000240344	PPIL3	peptidylprolyl isomerase like 3
chr15	60479195	60479283	89	5	ebna2,ebna3a,ebna3abc,lana,rta	Promoter	101928784	ENST00000558235.5	0	ENSG00000245534	RORA-AS1	RORA antisense RNA 1
chr1	244047954	244048042	89	5	ebna1,ebna2,ebna3abc,ebna3c,rta	Promoter	10472	ENST00000696615.1	-505	ENSG00000179456	ZBTB18	zinc finger and BTB domain containing 18
chr14	20343550	20343639	90	5	ebna2,ebna3a,ebna3c,zta,lana	Promoter	10038	ENST00000250416.9	0	ENSG00000129484	PARP2	poly(ADP-ribose) polymerase 2
chr12	121536754	121536845	92	6	ebna1,ebna2,ebna3a,ebna3c,lana,rta	Promoter	84678	ENST00000541511.1	-519	ENSG00000089094	KDM2B	lysine demethylase 2B
chr7	87216832	87216924	93	5	ebna2,ebna3abc,ebna3c,rta,hbz	Promoter	79161	ENST00000481425.5	0	ENSG00000135185	TMEM243	transmembrane protein 243
chr6	41723408	41723502	95	5	ebna2,ebna3abc,ebna3c,zta,lana	Promoter	7942	ENST00000416140.6	224	ENSG00000112561	TFEB	transcription factor EB
chr17	51153429	51153524	96	6	ebna2,ebna3abc,ebna3c,zta,lana,rta	Promoter	4830	ENST00000393196.8	-35	ENSG00000239672	NME1	NME/NM23 nucleoside diphosphate kinase 1
chr12	12715636	12715733	98	6	ebna1,ebna2,ebna3a,ebna3abc,ebna3c,rta	Promoter	1027	ENST00000477087.1	578	ENSG00000111276	CDKN1B	cyclin dependent kinase inhibitor 1B
chr10	119120710	119120807	98	5	ebna3a,ebna3abc,ebna3c,zta,rta	Promoter	404636	ENST00000498549.2	328	ENSG00000119979	DENND10	DENN domain containing 10
chr5	149345411	149345508	98	5	ebna2,ebna3a,ebna3c,lana,rta	Promoter	134266	ENST00000513661.5	0	ENSG00000164284	GRPEL2	GrpE like 2, mitochondrial
chr7	105012577	105012674	98	6	ebna2,ebna3a,ebna3abc,ebna3c,lana,rta	Promoter	100216545	ENST00000690819.2	394	NA	KMT2E-AS1	KMT2E antisense RNA 1
chr11	9264109	9264207	99	5	ebna1,ebna2,ebna3a,ebna3abc,ebna3c	Promoter	23258	ENST00000681425.1	783	ENSG00000184014	DENND5A	DENN domain containing 5A
chr4	70688318	70688416	99	5	ebna2,ebna3abc,ebna3c,lana,rta	Promoter	57050	ENST00000254803.4	-116	ENSG00000132467	UTP3	UTP3 small subunit processome component
chr8	85245684	85245783	100	5	ebna2,ebna3a,ebna3abc,ebna3c,rta	Promoter	105375936	ENST00000549291.1	0	NA	LOC105375936	uncharacterized LOC105375936
chr1	211259025	211259125	101	5	ebna2,ebna3a,ebna3c,lana,rta	Promoter	55758	ENST00000367006.8	-154	ENSG00000117625	RCOR3	REST corepressor 3
chr7	45111701	45111801	101	5	ebna2,ebna3abc,ebna3c,lana,rta	Promoter	9238	ENST00000361278.7	0	ENSG00000136270	TBRG4	transforming growth factor beta regulator 4
chr6	106086213	106086314	102	5	ebna2,ebna3a,ebna3c,lana,rta	Promoter	639	ENST00000369091.6	-6	ENSG00000057657	PRDM1	PR/SET domain 1
chr12	116559988	116560090	103	5	ebna2,ebna3a,ebna3abc,ebna3c,hbz	Promoter	643246	ENST00000556529.4	607	ENSG00000258102	MAP1LC3B2	microtubule associated protein 1 light chain 3 beta 2
chr1	28505957	28506059	103	5	ebna1,ebna2,ebna3abc,lana,rta	Promoter	1104	ENST00000649185.1	0	ENSG00000180198	RCC1	regulator of chromosome condensation 1
chr1	153990670	153990772	103	5	ebna2,ebna3c,zta,lana,rta	Promoter	6232	ENST00000392558.4	0	ENSG00000177954	RPS27	ribosomal protein S27
chr1	186375646	186375748	103	5	ebna1,ebna2,ebna3a,lana,rta	Promoter	7175	ENST00000451586.1	0	ENSG00000047410	TPR	translocated promoter region, nuclear basket protein
chr13	74133878	74133981	104	5	ebna2,ebna3a,ebna3abc,ebna3c,rta	Promoter	11278	ENST00000377669.7	0	ENSG00000118922	KLF12	KLF transcription factor 12
chr5	149551498	149551604	107	5	ebna1,ebna2,ebna3a,lana,rta	Promoter	1452	ENST00000661952.1	-27	ENSG00000113712	CSNK1A1	casein kinase 1 alpha 1
chr12	12715526	12715635	110	5	ebna2,ebna3a,ebna3abc,ebna3c,rta	Promoter	1027	ENST00000477087.1	468	ENSG00000111276	CDKN1B	cyclin dependent kinase inhibitor 1B
chr7	87216720	87216831	112	6	ebna2,ebna3a,ebna3abc,ebna3c,rta,hbz	Promoter	79161	ENST00000481425.5	90	ENSG00000135185	TMEM243	transmembrane protein 243
chr11	2400390	2400501	112	5	ebna2,ebna3a,ebna3c,lana,rta	Promoter	10078	ENST00000380996.9	0	ENSG00000184281	TSSC4	tumor suppressing subtransferable candidate 4
chr4	127698902	127699015	114	6	ebna2,ebna3a,ebna3c,zta,rta,hbz	Promoter	27152	ENST00000512995.1	-242	ENSG00000164066	INTU	inturned planar cell polarity protein
chr9	113340256	113340369	114	5	ebna2,ebna3a,ebna3abc,lana,rta	Promoter	114987	ENST00000341761.8	0	ENSG00000148225	WDR31	WD repeat domain 31
chr2	134253438	134253552	115	5	ebna2,ebna3a,ebna3abc,ebna3c,rta	Promoter	4249	ENST00000488365.1	334	ENSG00000152127	MGAT5	alpha-1,6-mannosylglycoprotein 6-beta-N-acetylglucosaminyltransferase
chr14	80959529	80959644	116	5	ebna2,ebna3a,ebna3abc,ebna3c,rta	Promoter	145508	ENST00000554368.1	-12	ENSG00000100629	CEP128	centrosomal protein 128
chr3	4978684	4978801	118	5	ebna2,ebna3abc,ebna3c,lana,rta	Promoter	8553	ENST00000467610.1	-636	ENSG00000134107	BHLHE40	basic helix-loop-helix family member e40
chr20	2470854	2470973	120	5	ebna2,ebna3c,lana,rta,hbz	Promoter	6628	ENST00000438552.6	-1	ENSG00000125835	SNRPB	small nuclear ribonucleoprotein polypeptides B and B1
chr10	1049186	1049306	121	5	ebna2,ebna3a,ebna3abc,ebna3c,lana	Promoter	3422	ENST00000381344.8	-67	ENSG00000067064	IDI1	isopentenyl-diphosphate delta isomerase 1
chr3	14432267	14432388	122	5	ebna2,ebna3a,ebna3abc,ebna3c,rta	Promoter	6533	ENST00000452775.1	-282	ENSG00000131389	SLC6A6	solute carrier family 6 member 6
chr16	66516953	66517075	123	6	ebna2,ebna3a,ebna3abc,ebna3c,lana,rta	Promoter	101927726	ENST00000561728.1	127	ENSG00000261656	BEAN1-AS1	BEAN1 antisense RNA 1
chr8	17734395	17734518	124	5	ebna2,ebna3a,ebna3abc,ebna3c,rta	Promoter	57509	ENST00000518138.5	-148	ENSG00000129422	MTUS1	microtubule associated scaffold protein 1
chr4	2746348	2746471	124	5	ebna2,ebna3a,ebna3abc,ebna3c,rta	Promoter	79155	ENST00000505186.1	-190	ENSG00000168884	TNIP2	TNFAIP3 interacting protein 2
chr1	160796106	160796230	125	5	ebna2,ebna3a,ebna3abc,ebna3c,rta	Promoter	4063	ENST00000474998.1	0	ENSG00000122224	LY9	lymphocyte antigen 9
chr8	133017333	133017458	126	5	ebna2,ebna3a,ebna3abc,ebna3c,rta	Promoter	7038	ENST00000518108.1	-241	ENSG00000042832	TG	thyroglobulin
chr21	42879562	42879689	128	5	ebna2,ebna3a,ebna3c,lana,rta	Promoter	10785	ENST00000476326.5	0	ENSG00000160193	WDR4	WD repeat domain 4
chr1	155244627	155244757	131	5	ebna2,ebna3c,lana,rta,hbz	Promoter	2629	ENST00000327247.9	0	ENSG00000177628	GBA1	glucosylceramidase beta 1
chr5	68434321	68434452	132	6	ebna2,ebna3a,ebna3abc,ebna3c,zta,hbz	Promoter	105379013	ENST00000507733.2	29	NA	LOC105379013	uncharacterized LOC105379013
chr20	57619522	57619653	132	5	ebna2,ebna3a,ebna3abc,ebna3c,hbz	Promoter	81030	ENST00000541799.1	741	ENSG00000124256	ZBP1	Z-DNA binding protein 1
chr20	18507482	18507616	135	5	ebna1,ebna2,ebna3c,lana,rta	Promoter	10483	ENST00000336714.8	0	ENSG00000101310	SEC23B	SEC23 homolog B, COPII coat complex component
chr12	9721842	9721982	141	5	ebna2,ebna3a,ebna3abc,ebna3c,rta	Promoter	160365	ENST00000540988.1	679	ENSG00000184293	CLECL1P	C-type lectin like 1, pseudogene
chr1	16367801	16367941	141	6	ebna2,ebna3a,ebna3abc,ebna3c,rta,hbz	Promoter	26099	ENST00000472461.1	90	ENSG00000055070	SZRD1	SUZ RNA binding domain containing 1
chr17	58338061	58338202	142	6	ebna2,ebna3a,ebna3abc,ebna3c,rta,hbz	Promoter	100506779	ENST00000579859.1	703	ENSG00000265148	TSPOAP1-AS1	TSPOAP1, SUPT4H1 and RNF43 antisense RNA 1
chr6	144583449	144583590	142	5	ebna2,ebna3a,ebna3abc,ebna3c,rta	Promoter	7402	ENST00000367526.8	239	ENSG00000152818	UTRN	utrophin
chr1	16514045	16514188	144	5	ebna2,ebna3abc,ebna3c,lana,rta	Promoter	26871	ENST00000383925.1	97	ENSG00000206652	RNU1-1	RNA, U1 small nuclear 1
chr20	35954398	35954545	148	6	ebna2,ebna3a,ebna3abc,ebna3c,lana,rta	Promoter	51282	ENST00000305978.7	0	ENSG00000171222	SCAND1	SCAN domain containing 1
chr19	58305189	58305337	149	5	ebna1,ebna2,ebna3a,lana,rta	Promoter	105372481	ENST00000427361.5	-37	ENSG00000142396	ERVK3-1	endogenous retrovirus group K3 member 1
chr6	32941496	32941644	149	5	ebna2,ebna3a,ebna3abc,ebna3c,zta	Promoter	3109	ENST00000418107.3	-468	ENSG00000242574	HLA-DMB	major histocompatibility complex, class II, DM beta
chr21	14763205	14763353	149	5	ebna2,ebna3a,ebna3abc,ebna3c,rta	Promoter	105372738	ENST00000673788.1	-190	NA	LOC105372738	uncharacterized LOC105372738
chr2	68774845	68774994	150	5	ebna3a,ebna3abc,ebna3c,lana,rta	Promoter	9938	ENST00000473986.1	0	ENSG00000163219	ARHGAP25	Rho GTPase activating protein 25
chr12	50924522	50924671	150	5	ebna2,ebna3a,ebna3abc,ebna3c,rta	Promoter	25840	ENST00000695929.1	-298	ENSG00000185432	METTL7A	methyltransferase like 7A
chr8	133017183	133017332	150	6	ebna2,ebna3a,ebna3abc,ebna3c,rta,hbz	Promoter	7038	ENST00000518108.1	-367	ENSG00000042832	TG	thyroglobulin
chr2	181305632	181305782	151	5	ebna1,ebna2,ebna3abc,ebna3c,rta	Promoter	100616213	ENST00000581331.1	0	ENSG00000266705	MIR4437	microRNA 4437
chr12	96195574	96195727	154	5	ebna2,ebna3a,ebna3c,rta,hbz	Promoter	2004	ENST00000547860.1	960	ENSG00000111145	ELK3	ETS transcription factor ELK3
chr7	43649898	43650053	156	5	ebna2,ebna3a,ebna3abc,ebna3c,rta	Promoter	55744	ENST00000395879.5	243	ENSG00000106603	COA1	cytochrome c oxidase assembly factor 1
chr9	113581984	113582139	156	5	ebna2,ebna3a,ebna3abc,ebna3c,rta	Promoter	5998	ENST00000467805.6	0	ENSG00000138835	RGS3	regulator of G protein signaling 3
chr14	67488284	67488439	156	5	ebna2,ebna3a,ebna3abc,ebna3c,hbz	Promoter	161145	ENST00000554480.6	282	ENSG00000198133	TMEM229B	transmembrane protein 229B
chr19	6670166	6670321	156	5	ebna3a,ebna3c,zta,rta,hbz	Promoter	8740	ENST00000675206.1	-6	ENSG00000125735	TNFSF14	TNF superfamily member 14
chr22	27919360	27919515	156	5	ebna1,ebna2,ebna3a,ebna3c,lana	Promoter	284900	ENST00000430853.5	0	ENSG00000235954	TTC28-AS1	TTC28 antisense RNA 1
chr2	144430792	144430952	161	5	ebna2,ebna3a,ebna3abc,ebna3c,rta	Promoter	9839	ENST00000638087.1	0	ENSG00000169554	ZEB2	zinc finger E-box binding homeobox 2
chr2	197198966	197199128	163	5	ebna2,ebna3a,ebna3abc,ebna3c,rta	Promoter	91526	ENST00000328737.6	-928	ENSG00000065413	ANKRD44	ankyrin repeat domain 44
chr11	88337671	88337833	163	5	ebna2,ebna3a,ebna3abc,ebna3c,lana	Promoter	1075	ENST00000678554.1	0	ENSG00000109861	CTSC	cathepsin C
chr4	184474656	184474821	166	5	ebna2,ebna3a,ebna3abc,ebna3c,rta	Promoter	3660	ENST00000504340.2	-98	ENSG00000168310	IRF2	interferon regulatory factor 2
chr12	126772433	126772599	167	5	ebna3a,ebna3c,zta,rta,hbz	Promoter	387895	ENST00000671627.2	0	NA	LINC00944	long intergenic non-protein coding RNA 944
chr2	136117048	136117215	168	5	ebna2,ebna3a,ebna3abc,ebna3c,rta	Promoter	7852	ENST00000696136.1	-499	ENSG00000121966	CXCR4	C-X-C motif chemokine receptor 4
chr3	4978926	4979096	171	5	ebna2,ebna3a,ebna3c,lana,rta	Promoter	8553	ENST00000467610.1	-341	ENSG00000134107	BHLHE40	basic helix-loop-helix family member e40
chr5	131224655	131224826	172	5	ebna2,ebna3a,ebna3abc,ebna3c,rta	Promoter	3094	ENST00000506207.2	-187	ENSG00000169567	HINT1	histidine triad nucleotide binding protein 1
chr2	213015815	213015986	172	6	ebna2,ebna3a,ebna3abc,ebna3c,rta,hbz	Promoter	22807	ENST00000484040.1	-537	ENSG00000030419	IKZF2	IKAROS family zinc finger 2
chr2	33476543	33476714	172	5	ebna2,ebna3a,ebna3abc,ebna3c,rta	Promoter	25780	ENST00000482857.5	0	ENSG00000152689	RASGRP3	RAS guanyl releasing protein 3
chr7	43648818	43648991	174	5	ebna2,ebna3a,ebna3abc,ebna3c,rta	Promoter	55744	ENST00000459713.1	-64	ENSG00000106603	COA1	cytochrome c oxidase assembly factor 1
chr5	110752403	110752577	175	6	ebna2,ebna3a,ebna3abc,ebna3c,rta,hbz	Promoter	91137	ENST00000513706.2	-725	ENSG00000164209	SLC25A46	solute carrier family 25 member 46
chr17	36090486	36090661	176	6	ebna2,ebna3a,ebna3abc,ebna3c,rta,hbz	Promoter	6348	ENST00000614051.1	-317	ENSG00000277632	CCL3	C-C motif chemokine ligand 3
chr4	2696450	2696626	177	5	ebna2,ebna3a,ebna3abc,ebna3c,rta	Promoter	8603	ENST00000506120.1	176	ENSG00000125386	FAM193A	family with sequence similarity 193 member A
chr1	25022467	25022643	177	5	ebna2,ebna3a,ebna3abc,ebna3c,rta	Promoter	100616365	ENST00000580572.1	-860	ENSG00000264371	MIR4425	microRNA 4425
chr6	85644030	85644210	181	5	ebna2,ebna3a,ebna3abc,ebna3c,rta	Promoter	10492	ENST00000678355.1	0	ENSG00000135316	SYNCRIP	synaptotagmin binding cytoplasmic RNA interacting protein
chr12	68808798	68808984	187	6	ebna1,ebna2,ebna3c,lana,rta,hbz	Promoter	4193	ENST00000539479.6	-18	ENSG00000135679	MDM2	MDM2 proto-oncogene
chr7	106865103	106865290	188	5	ebna2,ebna3a,ebna3abc,ebna3c,zta	Promoter	5294	ENST00000440650.6	0	ENSG00000105851	PIK3CG	phosphatidylinositol-4,5-bisphosphate 3-kinase catalytic subunit gamma
chr6	149032766	149032953	188	6	ebna2,ebna3a,ebna3abc,ebna3c,rta,hbz	Promoter	105378047	ENST00000433442.1	-193	NA	UST-AS2	UST antisense RNA 2
chr2	47176567	47176757	191	5	ebna2,ebna3c,lana,rta,hbz	Promoter	805	ENST00000652974.1	0	ENSG00000143933	CALM2	calmodulin 2
chr1	64864158	64864348	191	5	ebna2,ebna3a,ebna3abc,ebna3c,lana	Promoter	3716	ENST00000494904.1	508	ENSG00000162434	JAK1	Janus kinase 1
chr17	16988220	16988410	191	5	ebna2,ebna3a,ebna3abc,ebna3c,rta	Promoter	105371562	ENST00000419151.2	0	ENSG00000230969	LINC02090	long intergenic non-protein coding RNA 2090
chr7	151471764	151471954	191	5	ebna2,ebna3a,ebna3abc,ebna3c,hbz	Promoter	6009	ENST00000470072.1	0	ENSG00000106615	RHEB	Ras homolog, mTORC1 binding
chr16	11964929	11965119	191	5	ebna2,ebna3a,ebna3abc,ebna3c,rta	Promoter	608	ENST00000053243.6	-91	ENSG00000048462	TNFRSF17	TNF receptor superfamily member 17
chr5	96935042	96935235	194	5	ebna2,ebna3a,ebna3abc,ebna3c,rta	Promoter	51752	ENST00000669694.1	-87	ENSG00000164307	ERAP1	endoplasmic reticulum aminopeptidase 1
chr14	67488662	67488859	198	6	ebna2,ebna3a,ebna3abc,ebna3c,lana,hbz	Promoter	161145	ENST00000554480.6	0	ENSG00000198133	TMEM229B	transmembrane protein 229B
chr3	45915720	45915922	203	5	ebna2,ebna3a,ebna3abc,ebna3c,rta	Promoter	54585	ENST00000539217.5	0	ENSG00000163818	LZTFL1	leucine zipper transcription factor like 1
chr11	7512658	7512860	203	5	ebna2,ebna3a,ebna3abc,ebna3c,rta	Promoter	100506258	ENST00000671315.1	253	ENSG00000251364	SYT9-AS1	SYT9 antisense RNA 1
chr1	234963230	234963433	204	5	ebna2,ebna3a,ebna3abc,ebna3c,hbz	Promoter	101927851	ENST00000653884.1	0	ENSG00000238005	LNCATV	lncRNA negative regulator of antiviral signaling
chr15	81296800	81297004	205	5	ebna2,ebna3a,ebna3abc,ebna3c,rta	Promoter	3603	ENST00000394652.6	0	ENSG00000172349	IL16	interleukin 16
chr20	58907834	58908040	207	5	ebna2,ebna3abc,ebna3c,lana,rta	Promoter	2778	ENST00000656419.1	0	ENSG00000087460	GNAS	GNAS complex locus
chr12	9648266	9648472	207	5	ebna2,ebna3a,ebna3abc,ebna3c,rta	Promoter	374443	ENST00000574035.5	99	ENSG00000256594	LOC374443	C-type lectin domain family 2 member D pseudogene
chrX	40099668	40099875	208	5	ebna2,ebna3a,ebna3abc,ebna3c,rta	Promoter	54880	ENST00000615339.2	-501	ENSG00000183337	BCOR	BCL6 corepressor
chr15	90661392	90661599	208	5	ebna2,ebna3a,ebna3abc,ebna3c,rta	Promoter	101929765	ENST00000559473.1	653	ENSG00000245479	LINC01585	long intergenic non-protein coding RNA 1585
chr9	95462648	95462857	210	5	ebna2,ebna3a,ebna3abc,ebna3c,rta	Promoter	5727	ENST00000693534.1	-759	ENSG00000185920	PTCH1	patched 1
chr10	7472054	7472265	212	5	ebna2,ebna3a,ebna3abc,ebna3c,rta	Promoter	105376388	ENST00000670632.2	-14	NA	LINC02642	long intergenic non-protein coding RNA 2642
chr5	43064949	43065169	221	5	ebna1,ebna2,ebna3abc,ebna3c,rta	Promoter	100506639	ENST00000503599.5	-7	NA	LOC100506639	uncharacterized LOC100506639
chr10	32959078	32959304	227	5	ebna2,ebna3a,ebna3abc,ebna3c,rta	Promoter	101929475	ENST00000666298.1	219	ENSG00000229656	ITGB1-DT	ITGB1 divergent transcript
chr7	43648189	43648416	228	5	ebna2,ebna3a,ebna3c,rta,hbz	Promoter	55744	ENST00000459713.1	338	ENSG00000106603	COA1	cytochrome c oxidase assembly factor 1
chr12	116559759	116559987	229	6	ebna2,ebna3a,ebna3abc,ebna3c,rta,hbz	Promoter	643246	ENST00000556529.4	378	ENSG00000258102	MAP1LC3B2	microtubule associated protein 1 light chain 3 beta 2
chr1	183590457	183590689	233	5	ebna2,ebna3a,ebna3abc,ebna3c,rta	Promoter	4688	ENST00000367535.8	0	ENSG00000116701	NCF2	neutrophil cytosolic factor 2
chr3	133448538	133448772	235	5	ebna2,ebna3a,ebna3abc,ebna3c,rta	Promoter	8419	ENST00000511434.1	-294	ENSG00000170819	BFSP2	beaded filament structural protein 2
chr12	24998084	24998322	239	5	ebna2,ebna3a,ebna3abc,ebna3c,rta	Promoter	196415	ENST00000623395.3	-645	ENSG00000226397	LINC02909	long intergenic non-protein coding RNA 2909
chr15	81301917	81302157	241	5	ebna2,ebna3a,ebna3abc,ebna3c,rta	Promoter	3603	ENST00000559342.1	0	ENSG00000172349	IL16	interleukin 16
chr15	75043097	75043340	244	5	ebna2,ebna3a,ebna3abc,ebna3c,rta	Promoter	60490	ENST00000563393.1	0	ENSG00000138621	PPCDC	phosphopantothenoylcysteine decarboxylase
chr5	32531561	32531808	248	5	ebna2,ebna3a,ebna3abc,ebna3c,rta	Promoter	10923	ENST00000506237.5	0	ENSG00000113387	SUB1	SUB1 regulator of transcription
chr1	206769445	206769695	251	5	ebna2,ebna3a,ebna3abc,ebna3c,rta	Promoter	3586	ENST00000640756.2	891	ENSG00000136634	IL10	interleukin 10
chr19	2085356	2085611	256	5	ebna2,ebna3a,ebna3abc,ebna3c,rta	Promoter	126308	ENST00000591638.1	0	ENSG00000172081	MOB3A	MOB kinase activator 3A
chr12	9669566	9669824	259	6	ebna2,ebna3a,ebna3abc,ebna3c,rta,hbz	Promoter	29121	ENST00000261340.11	0	ENSG00000069493	CLEC2D	C-type lectin domain family 2 member D
chr17	40560916	40561177	262	6	ebna2,ebna3a,ebna3abc,ebna3c,rta,hbz	Promoter	1236	ENST00000579344.1	0	ENSG00000126353	CCR7	C-C motif chemokine receptor 7
chr4	38132339	38132600	262	7	ebna2,ebna3a,ebna3abc,ebna3c,zta,rta,hbz	Promoter	23216	ENST00000405444.3	-107	ENSG00000065882	TBC1D1	TBC1 domain family member 1
chr18	54285075	54285339	265	5	ebna2,ebna3a,ebna3c,rta,hbz	Promoter	11201	ENST00000582366.1	471	ENSG00000101751	POLI	DNA polymerase iota
chr3	45915923	45916202	280	6	ebna2,ebna3a,ebna3abc,ebna3c,rta,hbz	Promoter	54585	ENST00000418700.6	0	ENSG00000163818	LZTFL1	leucine zipper transcription factor like 1
chr12	108633629	108633908	280	5	ebna2,ebna3a,ebna3abc,ebna3c,rta	Promoter	6404	ENST00000550948.2	0	ENSG00000110876	SELPLG	selectin P ligand
chr8	133499274	133499559	286	5	ebna2,ebna3a,ebna3abc,ebna3c,rta	Promoter	6482	ENST00000523854.5	0	ENSG00000008513	ST3GAL1	ST3 beta-galactoside alpha-2,3-sialyltransferase 1
chr16	30472505	30472791	287	5	ebna2,ebna3a,ebna3abc,ebna3c,rta	Promoter	3683	ENST00000678203.1	0	ENSG00000005844	ITGAL	integrin subunit alpha L
chr12	47812990	47813345	356	5	ebna2,ebna3a,ebna3abc,ebna3c,rta	Promoter	51564	ENST00000422254.5	0	ENSG00000061273	HDAC7	histone deacetylase 7
chr18	13612252	13612628	377	5	ebna2,ebna3a,ebna3abc,ebna3c,rta	Promoter	753	ENST00000586765.1	0	ENSG00000168675	LDLRAD4	low density lipoprotein receptor class A domain containing 4
chr2	201258192	201258570	379	5	ebna2,ebna3a,ebna3abc,ebna3c,rta	Promoter	841	ENST00000339403.6	0	ENSG00000064012	CASP8	caspase 8
chr1	21294403	21294784	382	5	ebna2,ebna3a,ebna3abc,ebna3c,rta	Promoter	1889	ENST00000527991.2	0	ENSG00000117298	ECE1	endothelin converting enzyme 1
chr12	116559349	116559758	410	5	ebna2,ebna3a,ebna3abc,ebna3c,rta	Promoter	643246	ENST00000556529.4	0	ENSG00000258102	MAP1LC3B2	microtubule associated protein 1 light chain 3 beta 2
