## Supplementary material for "Identification and catalogue of viral transcriptional regulators in human diseases": Number of DNA motifs identified for each vTR with their top motif hits from the human genome.

### Sheet: EBNA1
Table S5: Number of DNA motifs identified for EBNA1 with top motif hits from the human genome.
Motif Name	IUPAC	Pattern	Weblogo	pvalue	Top_human_motif
M1_EBNA1	NVVDGCCCTGNNNBN	N[GAC][GAC][GAT]GCCCTGNNN[TGC]N	#VALUE!	1.88634e-41	ZF64A_HUMAN.H11MO.0.D
M2_EBNA1	NNNNNTGCTGNNNNN	N[GAC][GAC][GAT]GCCCTGNNN[TGC]N	#VALUE!	3.92921e-41	MAF_HUMAN.H11MO.0.A
M3_EBNA1	NVSRGCAGBCHNBNN	N[GAC][GC][GA]GCAG[CTG]C[CTA]N[TGC]NN	#VALUE!	1.55592e-31	-
M4_EBNA1	NNNNGWGGRGNNNNN	NNNNG[AT]GG[AG]GNNNNN	#VALUE!	2.593e-24	WT1_HUMAN.H11MO.0.C
M5_EBNA1	VNNNCTGTGBNNNNN	[GAC]NNNCTGTG[CTG]NNNNN	#VALUE!	4.10634e-24	-
M6_EBNA1	NNNVAGCTGYNNNNN	NNN[GCA]AGCTG[CT]NNNNN	#VALUE!	2.73443e-22	MYOG_HUMAN.H11MO.0.B
M7_EBNA1	DNRRGTGSCYNNNNN	[GTA]N[GA][GA]GTG[CG]C[CT]NNNNN	#VALUE!	3.15152e-22	HIC1_HUMAN.H11MO.0.C
M8_EBNA1	VVSVSACAGSYRBNY	[AGC][GCA][GC][CGA][CG]ACAG[CG][TC][GA][CTG]N[TC]	#VALUE!	6.60366e-20	MYOD1_HUMAN.H11MO.0.A
M9_EBNA1	NRRNDYCAGSNNSNN	N[GA][GA]N[AGT][CT]CAG[GC]NN[GC]NN	#VALUE!	2.01675e-18	ZF64A_HUMAN.H11MO.0.D
M10_EBNA1	NRSSHCAGTGNSNNN	N[GA][GC][GC][CAT]CAGTGN[CG]NNN	#VALUE!	1.78878e-17	NR1H4_HUMAN.H11MO.0.B
M11_EBNA1	NRRVAGGGGNNSNNN	N[GA][GA][GAC]AGGGGNN[GC]NNN	#VALUE!	2.41529e-17	SP3_HUMAN.H11MO.0.B
M12_EBNA1	NGRRSWGAGKNNVNB	NG[GA][GA][CG][AT]GAG[GT]NN[GCA]N[GCT]	#VALUE!	7.37201e-17	-
M13_EBNA1	NRVRGHRGGARVVNN	N[GA][GAC][GA]G[CTA][GA]GGA[GA][GCA][GCA]NN	#VALUE!	2.90889e-16	E2F6_HUMAN.H11MO.0.A
M14_EBNA1	NNNNGGCHGCNNSNN	NNNNGGC[CAT]GCNN[CG]NN	#VALUE!	4.34532e-16	ZFX_HUMAN.H11MO.1.A
M15_EBNA1	NNNBCTSSCTBNNNN	NNN[TGC]CT[GC][CG]CT[GCT]NNNN	#VALUE!	6.62879e-16	ZN335_HUMAN.H11MO.0.A
M16_EBNA1	VVRBSCGCASDSDVS	[CGA][GCA][GA][GTC][CG]CGCA[GC][ATG][GC][TGA][CGA][GC]	#VALUE!	1.41223e-15	-
M17_EBNA1	NNVMVGCTCCNNNHN	NN[ACG][CA][ACG]GCTCCNNN[TAC]N	#VALUE!	2.68394e-15	-
M18_EBNA1	VNNNSTGGSYNNNNB	[GCA]NNN[CG]TGG[CG][CT]NNNN[CTG]	#VALUE!	4.96711e-15	ZN335_HUMAN.H11MO.0.A
M19_EBNA1	VNNDGGCAGYNNCNN	[CGA]NN[GAT]GGCAG[TC]NNCNN	#VALUE!	2.9046e-14	-
M20_EBNA1	SDVDGGYAGCMMMMN	[CG][TGA][AGC][GTA]GG[CT]AGC[CA][CA][CA][CA]N	#VALUE!	4.49007e-14	HIC1_HUMAN.H11MO.0.C
M21_EBNA1	NNVVSTGTGBNNNBN	NN[GAC][GAC][GC]TGTG[GTC]NNN[TGC]N	#VALUE!	6.309e-14	TBX21_HUMAN.H11MO.0.A
M22_EBNA1	VVGVBSCCGCNNSNH	[CAG][GCA]G[GCA][CGT][CG]CCGCNN[CG]N[TCA]	#VALUE!	1.78993e-13	SP2_HUMAN.H11MO.0.A
M23_EBNA1	NNNMCAGCTNNNNHN	NNN[AC]CAGCTNNNN[TCA]N	#VALUE!	2.21409e-13	MYOG_HUMAN.H11MO.0.B
M24_EBNA1	NNNDGNCAGCHVHNB	NNN[GAT]GNCAGC[TCA][CAG][CAT]N[CTG]	#VALUE!	2.24548e-13	ZN563.H12CORE.1.P.C
M25_EBNA1	NVGGGMDGGCNMNNN	N[GAC]GGG[AC][AGT]GGCN[AC]NNN	#VALUE!	6.38785e-13	SP3_HUMAN.H11MO.0.B
M26_EBNA1	NBSVGCBCWGNNNYH	N[GTC][GC][GCA]GC[TGC]C[AT]GNNN[TC][CTA]	#VALUE!	1.11565e-12	-
M27_EBNA1	NRVNAGGMRGVNBVN	N[GA][GAC]NAGG[AC][AG]G[GCA]N[CTG][CGA]N	#VALUE!	1.14309e-12	FLI1_HUMAN.H11MO.0.A
M28_EBNA1	NRNSKSCCCWSNNYN	N[GA]N[CG][TG][CG]CCC[AT][CG]NN[CT]N	#VALUE!	3.41895e-12	ZNF28.H12CORE.0.P.C
M29_EBNA1	BVDVAGGGSHNKBDD	[GTC][GAC][ATG][AGC]AGGG[CG][TCA]N[GT][GCT][GTA][GTA]	#VALUE!	9.52867e-12	-
M30_EBNA1	MGGSCAGYRAVDGSY	[CA]GG[GC]CAG[CT][GA]A[GCA][TGA]G[CG][CT]	#VALUE!	1.14063e-11	-
M31_EBNA1	VKKMCCRCGKVAYHH	[GCA][GT][GT][CA]CC[AG]CG[TG][GCA]A[TC][TCA][TCA]	#VALUE!	6.12893e-11	CREB3_HUMAN.H11MO.0.D
M32_EBNA1	VNVSCTSTGSNNNBY	[AGC]N[GAC][GC]CT[CG]TG[GC]NNN[TCG][TC]	#VALUE!	6.73541e-11	HAND2.H12CORE.1.P.B
M33_EBNA1	NRDKGCAKGNNNNNN	N[GA][GAT][GT]GCA[GT]GNNNNNN	#VALUE!	1.0508e-10	ASCL1_HUMAN.H11MO.0.A
M34_EBNA1	DRNMAGGBSCRNVBY	[GTA][GA]N[CA]AGG[TCG][CG]C[AG]N[GAC][GTC][TC]	#VALUE!	1.545e-10	-
M35_EBNA1	NNRNSTGGCHVHNSY	NN[GA]N[GC]TGGC[TCA][GCA][ATC]N[CG][TC]	#VALUE!	2.49516e-10	-
M36_EBNA1	NVNRGCTTGBBNNND	N[AGC]N[GA]GCTTG[GCT][CTG]NNN[GAT]	#VALUE!	2.78439e-10	-
M37_EBNA1	KRBKCCAKCSWBTKC	[TG][GA][GTC][GT]CCA[TG]C[CG][TA][CTG]T[TG]C	#VALUE!	5.95128e-10	-
M38_EBNA1	BBVNSCCYTCNCHVH	[GCT][GCT][AGC]N[CG]CC[TC]TCNC[CTA][CGA][CTA]	#VALUE!	6.54815e-10	VEZF1_HUMAN.H11MO.1.C
M39_EBNA1	DBDVAGGCTSBNNBB	[GAT][GTC][ATG][CAG]AGGCT[CG][TGC]NN[TGC][CTG]	#VALUE!	9.72296e-10	-
M40_EBNA1	DDGVDGCMCANNDBN	[GAT][GTA]G[GCA][ATG]GC[AC]CANN[TGA][TCG]N	#VALUE!	1.00048e-09	-
M41_EBNA1	NBRNGTGGHSNVNNB	N[GCT][GA]NGTGG[ACT][CG]N[CGA]NN[GCT]	#VALUE!	1.01085e-09	SP2.H12CORE.1.P.B
M42_EBNA1	DVRGKCAGGCNNNDB	[GAT][GCA][GA]G[GT]CAGGCNNN[GTA][GTC]	#VALUE!	1.03288e-09	SP2_HUMAN.H11MO.0.A
M43_EBNA1	DGGDGCCAGNNNBVN	[GTA]GG[GTA]GCCAGNNN[GTC][CGA]N	#VALUE!	1.20743e-09	-
M44_EBNA1	RGVVAGCCCVVNNHN	[GA]G[GCA][GCA]AGCCC[GCA][GCA]NN[TCA]N	#VALUE!	1.83206e-09	-
M45_EBNA1	VNRGVYCCACNBCHH	[AGC]N[GA]G[CGA][TC]CCACN[CGT]C[CAT][TAC]	#VALUE!	2.11352e-09	ZN692.H12CORE.0.P.C
M46_EBNA1	WVDRRGCCAYKHTYY	[TA][GCA][TGA][AG][GA]GCCA[TC][TG][TCA]T[CT][TC]	#VALUE!	1.41923e-08	-
M47_EBNA1	NNDNRCAKGYNNNNN	NN[GTA]N[GA]CA[TG]G[CT]NNNNN	#VALUE!	1.48279e-08	P63_HUMAN.H11MO.1.A
M48_EBNA1	DSRSSTGGRGDBVNV	[GTA][GC][GA][GC][CG]TGG[AG]G[ATG][CTG][CGA]N[CGA]	#VALUE!	1.62631e-08	ZBTB6_HUMAN.H11MO.0.C
M49_EBNA1	HVVBGRCWGCHSSDB	[TCA][CGA][CGA][TGC]G[GA]C[TA]GC[ATC][GC][CG][TGA][CTG]	#VALUE!	2.47396e-08	ZN563.H12CORE.1.P.C
M50_EBNA1	VNVNSTCCTCHNBNN	[CGA]N[GCA]N[GC]TCCTC[TCA]N[TCG]NN	#VALUE!	3.03863e-08	ZN263_HUMAN.H11MO.1.A
M51_EBNA1	NVRSYGGCDGBVBBB	N[GCA][GA][GC][TC]GGC[GTA]G[CTG][CAG][TGC][CTG][TCG]	#VALUE!	3.50124e-08	SP2_HUMAN.H11MO.0.A
M52_EBNA1	RRDDGCCTYRKRKSY	[GA][GA][TGA][TGA]GCCT[CT][GA][TG][GA][GT][GC][TC]	#VALUE!	4.30846e-08	-
M53_EBNA1	NRGDGAGGGNVNNNN	N[GA]G[GTA]GAGGGN[GAC]NNNN	#VALUE!	4.58237e-08	ZN281.H12CORE.1.SM.B
M54_EBNA1	RGVSARGCAGVNNVH	[GA]G[GCA][GC]A[AG]GCAG[AGC]NN[CGA][CAT]	#VALUE!	8.27671e-08	-
M55_EBNA1	NNVNWGGCACNNNNY	NN[GCA]N[TA]GGCACNNNN[CT]	#VALUE!	1.09835e-07	ZBT43.H12CORE.0.S.C
M56_EBNA1	WSRKSCCTCWYVYBH	[TA][GC][GA][TG][CG]CCTC[TA][CT][CGA][TC][CTG][TCA]	#VALUE!	1.64333e-07	ZN425.H12CORE.0.P.C
M57_EBNA1	DVNHGGVCTCYNNDD	[GTA][GCA]N[TCA]GG[AGC]CTC[TC]NN[AGT][TAG]	#VALUE!	1.81772e-07	-
M58_EBNA1	RSRGCCAAGSVBBVH	[GA][GC][GA]GCCAAG[CG][GCA][TGC][TGC][GCA][TCA]	#VALUE!	1.84228e-07	-
M59_EBNA1	BKRRGWGKCCAVYAS	[TGC][TG][GA][GA]G[AT]G[TG]CCA[GCA][CT]A[CG]	#VALUE!	1.99593e-07	-
M60_EBNA1	RRRDDGTGAGSNNBH	[GA][AG][GA][GAT][GTA]GTGAG[GC]NN[CGT][TCA]	#VALUE!	3.93649e-07	VEZF1_HUMAN.H11MO.0.C
M61_EBNA1	RVDNCGGYKCHVNSY	[GA][GCA][GTA]NCGG[TC][TG]C[CTA][GCA]N[CG][CT]	#VALUE!	5.62609e-07	-
M62_EBNA1	WRDGYCCCAYNRMMH	[AT][GA][GTA]G[TC]CCCA[CT]N[GA][CA][CA][TCA]	#VALUE!	5.91676e-07	ZN692.H12CORE.0.P.C
M63_EBNA1	BGRSACCRSCYMWVB	[TGC]G[GA][CG]ACC[AG][CG]C[TC][CA][AT][GCA][TGC]	#VALUE!	6.82728e-07	-
M64_EBNA1	NNRNDGTGGGNNNVN	NN[GA]N[GAT]GTGGGNNN[GCA]N	#VALUE!	6.82803e-07	SP2_HUMAN.H11MO.0.A
M65_EBNA1	DKVNAKGCACNNVNN	[GTA][GT][GAC]NA[TG]GCACNN[CGA]NN	#VALUE!	7.73963e-07	-
M66_EBNA1	CHHVTGCYRCDDBBV	C[ATC][ATC][CGA]TGC[TC][GA]C[TGA][TGA][CTG][CTG][CGA]	#VALUE!	1.19323e-06	-
M67_EBNA1	BNNKGGCTGBNNNNN	[CGT]NN[GT]GGCTG[TGC]NNNNN	#VALUE!	1.32442e-06	ZFX_HUMAN.H11MO.1.A
M68_EBNA1	NNNNTGCTCTNNNNN	NNNNTGCTCTNNNNN	#VALUE!	1.86735e-06	-
M69_EBNA1	VNBNCTGKGTKNNNN	[GCA]N[TGC]NCTG[TG]GT[GT]NNNN	#VALUE!	1.87936e-06	-														3	2024	at	14:16:25
M70_EBNA1	NVDRRCAGGAVNHNN	N[GAC][TGA][GA][GA]CAGGA[ACG]N[TCA]NN	#VALUE!	2.82516e-06	ETV2_HUMAN.H11MO.0.B
M71_EBNA1	NGRDGCMRGGBHVNN	NG[GA][GTA]GC[AC][AG]GG[CGT][ACT][GCA]NN	#VALUE!	2.88431e-06	ZF64A_HUMAN.H11MO.0.D
M72_EBNA1	HRRVCWSACACHBBS	[ATC][GA][GA][GCA]C[AT][GC]ACAC[CTA][TGC][TGC][GC]	#VALUE!	3.11958e-06	-
M73_EBNA1	NNNDGSMTGKNNNNN	NNN[GTA]G[CG][CA]TG[TG]NNNNN	#VALUE!	4.27515e-06	IRX2_HUMAN.H11MO.0.D
M74_EBNA1	NRNVAVRCCCVBNVH	N[GA]N[CGA]A[CGA][GA]CCC[CGA][CTG]N[AGC][CTA]	#VALUE!	4.5498e-06	KLF9_HUMAN.H11MO.0.C
							#												at	14:16:25
							#
							#

### Sheet: EBNA2
Table S5: Number of DNA motifs identified for EBNA2 with top motif hits from the human genome.
Motif Name	IUPAC	Pattern	Weblogo	pvalue	Top_human_motif
M1_EBNA2	NNNNGGAAGKVNNNN	NNNNGGAAG[TG][GAC]NNNN	#VALUE!	4.58127e-44	SPI1.H12CORE.1.S.B
M2_EBNA2	NNBYCCCANGNNNNN	NN[TCG][TC]CCCANGNNNNN	#VALUE!	4.9723e-43	COE1_HUMAN.H11MO.0.A
M3_EBNA2	NNNBYYCCCTNNNNN	NNN[TCG][CT][CT]CCCTNNNNN	#VALUE!	1.38138e-39	ZN860.H12CORE.0.P.C
M4_EBNA2	NNNNAKGGGANNNNN	NNNNA[GT]GGGANNNNN	#VALUE!	4.42867e-39	-
M5_EBNA2	NSSKSCCYCKRKYWD	N[GC][CG][TG][GC]CC[CT]C[GT][GA][GT][CT][TA][GTA]	#VALUE!	7.12799e-38	-
M6_EBNA2	NNBNGVAGCCNNNNN	NN[GCT]NG[CAG]AGCCNNNNN	#VALUE!	1.1738e-31	OSR2_HUMAN.H11MO.0.C
M7_EBNA2	BVHYCYCVCRRVNNW	[GTC][CGA][CAT][TC]C[CT]C[GCA]C[AG][GA][GCA]NN[TA]	#VALUE!	1.44509e-25	-
M8_EBNA2	NBBBNGGCCYHNNNN	N[GCT][TCG][GCT]NGGCC[CT][CTA]NNNN	#VALUE!	2.17233e-24	-
M9_EBNA2	NNBYCCNGAGNVNNN	NN[CTG][CT]CCNGAGN[GCA]NNN	#VALUE!	5.66989e-24	-
M10_EBNA2	NNBNGRCCACHVNNN	NN[GCT]NG[GA]CCAC[CTA][GCA]NNN	#VALUE!	4.8774e-23	-
M11_EBNA2	NBBYCCCAGRGVNNN	N[GCT][TCG][CT]CCCAG[AG]G[CAG]NNN	#VALUE!	1.09407e-22	COE1_HUMAN.H11MO.0.A
M12_EBNA2	NNNBCCCDDGVVNNN	NNN[TCG]CCC[GTA][TAG]G[GAC][GAC]NNN	#VALUE!	6.84061e-22	COE1_HUMAN.H11MO.0.A
M13_EBNA2	DNHBACCACADNDDB	[ATG]N[CTA][CTG]ACCACA[GAT]N[GAT][AGT][TCG]	#VALUE!	3.19395e-21	PEBB_HUMAN.H11MO.0.C
M14_EBNA2	NNBBSADGGGNNNNN	NN[CGT][CTG][CG]A[ATG]GGGNNNNN	#VALUE!	1.69777e-19	-
M15_EBNA2	NNNBGVASAGNNHNN	NNN[GTC]G[CAG]A[CG]AGNN[ATC]NN	#VALUE!	1.56974e-18	PRGR_HUMAN.H11MO.1.A
M16_EBNA2	NNBNDGAGGSNNNNN	NN[GCT]N[AGT]GAGG[GC]NNNNN	#VALUE!	2.80534e-18	COT2_HUMAN.H11MO.1.A
M17_EBNA2	NNNNAGGRAGNNNNN	NNNNAGG[GA]AGNNNNN	#VALUE!	4.83226e-18	ETV5_HUMAN.H11MO.0.C
M18_EBNA2	NNBNGSGGGANNNNN	NN[CTG]NG[CG]GGGANNNNN	#VALUE!	3.10635e-17	E2F1_HUMAN.H11MO.0.A
M19_EBNA2	NNNBGGRGAGNNNNN	NNN[TGC]GG[AG]GAGNNNNN	#VALUE!	1.62119e-16	-
M20_EBNA2	NNYYCTCWSWNNYNY	NN[CT][TC]CTC[TA][CG][AT]NN[CT]N[TC]	#VALUE!	1.88993e-16	-
M21_EBNA2	NNNYCCAGVGVVNVN	NNN[CT]CCAG[CGA]G[GAC][GCA]N[ACG]N	#VALUE!	9.53984e-15	COE1_HUMAN.H11MO.0.A
M22_EBNA2	BNDGACACCMDVHNN	[TGC]N[TGA]GACACC[CA][GTA][GCA][ATC]NN	#VALUE!	7.25289e-14	-
M23_EBNA2	NNBBCHCTGGNNNNN	NN[CTG][CTG]C[CAT]CTGGNNNNN	#VALUE!	2.93306e-12	COE1_HUMAN.H11MO.0.A
M24_EBNA2	NNNNGAGGARVNNNN	NNNNGAGGA[GA][GAC]NNNN	#VALUE!	2.96112e-12	ETV5_HUMAN.H11MO.0.C
M25_EBNA2	NNKVAAGGCNNNHNN	NN[GT][GCA]AAGGCNNN[CTA]NN	#VALUE!	4.00851e-12	-
M26_EBNA2	NNBNGGACBCHNNBN	NN[CTG]NGGAC[CTG]C[ACT]NN[TCG]N	#VALUE!	8.17941e-12	-
M27_EBNA2	NNBNGSTTYCDNNNN	NN[GTC]NG[CG]TT[TC]C[ATG]NNNN	#VALUE!	1.42292e-11	-
M28_EBNA2	NKSRGRRCCTHNBNN	N[GT][CG][AG]G[GA][GA]CCT[TAC]N[TCG]NN	#VALUE!	1.56214e-11	-
M29_EBNA2	NNVDGAACHNNNNNN	NN[GCA][GAT]GAAC[CTA]NNNNNN	#VALUE!	1.86751e-11	ZBED5.H12CORE.0.P.C
M30_EBNA2	NNNNAGGAAVNVNNN	NNNNAGGAA[GCA]N[GAC]NNN	#VALUE!	3.00715e-11	ETV5_HUMAN.H11MO.0.C
M31_EBNA2	NNYHCAGGKSSNNNH	NN[TC][CAT]CAGG[GT][CG][CG]NNN[TCA]	#VALUE!	4.13145e-11	-
M32_EBNA2	HBBVAGAGCYDVNNN	[TCA][GCT][CTG][GAC]AGAGC[TC][GAT][GCA]NNN	#VALUE!	4.42007e-11	-
M33_EBNA2	NNNNSCCGGGNNNNN	NNNN[GC]CCGGGNNNNN	#VALUE!	7.79843e-11	-
M34_EBNA2	NNBYCCCHDGNNNNN	NN[CTG][TC]CCC[TCA][AGT]GNNNNN	#VALUE!	1.5988e-10	COE1_HUMAN.H11MO.0.A
M35_EBNA2	NYYNCAGGGSCNNNN	N[CT][CT]NCAGGG[CG]CNNNN	#VALUE!	1.16724e-09	-
M36_EBNA2	NNBBCTGGGVNNNNN	NN[CTG][CTG]CTGGG[GCA]NNNNN	#VALUE!	1.19951e-09	GLIS3.H12CORE.0.P.C
M37_EBNA2	NNNYCMCMVGNVNNY	NNN[CT]C[AC]C[AC][ACG]GN[GCA]NN[CT]	#VALUE!	2.11495e-09	-
M38_EBNA2	HYBYCTCTGADSCVK	[TCA][TC][TGC][CT]CTCTGA[TGA][GC]C[GCA][GT]	#VALUE!	2.20354e-09	TF7L2_HUMAN.H11MO.0.A
M39_EBNA2	NNBYCCMTGGGNNNN	NN[TCG][CT]CC[CA]TGGGNNNN	#VALUE!	2.56466e-09	COE1_HUMAN.H11MO.0.A
M40_EBNA2	CNDGGCHCCTNBNDN	CN[TGA]GGC[TAC]CCTN[CTG]N[TGA]N	#VALUE!	7.01151e-09	-
M41_EBNA2	NBBSWGCCCHNNBHN	N[GCT][TGC][GC][AT]GCCC[ATC]NN[CTG][CTA]N	#VALUE!	8.39048e-09	-
M42_EBNA2	KBNNSCTTCCDNNNN	[TG][TGC]NN[CG]CTTCC[TAG]NNNN	#VALUE!	1.09142e-08	FLI1_HUMAN.H11MO.1.A
M43_EBNA2	NBYSMSGGGCNNVNY	N[CGT][TC][CG][AC][CG]GGGCNN[CGA]N[CT]	#VALUE!	2.79175e-08	ZF64A_HUMAN.H11MO.0.D
M44_EBNA2	NNNDGCADGCHBHND	NNN[GTA]GCA[TAG]GC[TCA][TCG][TAC]N[GTA]	#VALUE!	8.02468e-08	-
M45_EBNA2	NBBYCWGAGRNNHNN	N[CGT][CTG][CT]C[AT]GAG[AG]NN[ACT]NN	#VALUE!	1.33869e-07	-
M46_EBNA2	NNBBVCCAGGNNHNN	NN[TCG][CTG][CAG]CCAGGNN[CTA]NN	#VALUE!	1.56432e-07	GLIS3.H12CORE.0.P.C
M47_EBNA2	BBVYKAGTGDRVDVW	[GTC][TGC][GCA][TC][GT]AGTG[GTA][GA][CGA][ATG][AGC][TA]	#VALUE!	1.78741e-07	-
M48_EBNA2	NNBYCYCAGGNNHNN	NN[TCG][TC]C[CT]CAGGNN[TCA]NN	#VALUE!	2.69933e-07	AP2C_HUMAN.H11MO.0.A
M49_EBNA2	NNBYCATGDGVVNNN	NN[CGT][TC]CATG[GAT]G[AGC][GAC]NNN	#VALUE!	3.27874e-07	MAX.H12CORE.1.M.C
M50_EBNA2	NNBYCYCGDGBNHBN	NN[CGT][CT]C[TC]CG[ATG]G[GTC]N[TCA][GCT]N	#VALUE!	3.71589e-07	-
M51_EBNA2	NNNBCACCWGNNNBN	NNN[TCG]CACC[TA]GNNN[TGC]N	#VALUE!	5.29044e-07	MESP1_HUMAN.H11MO.0.D
M52_EBNA2	TSYSGGSWCCDDNHD	T[CG][TC][GC]GG[GC][AT]CC[TGA][GTA]N[CTA][GTA]	#VALUE!	5.43396e-07	-
M53_EBNA2	NNNNMCAGSANNNNN	NNNN[AC]CAG[CG]ANNNNN	#VALUE!	6.6955e-07	MAF_HUMAN.H11MO.0.A
M54_EBNA2	NNNNGVMAGGNNBNN	NNNNG[GCA][CA]AGGNN[GCT]NN	#VALUE!	7.22274e-07	SP2.H12CORE.1.P.B
M55_EBNA2	SSKGGGAAGGRDSYR	[GC][CG][TG]GGGAAGG[GA][TGA][GC][TC][AG]	#VALUE!	7.8747e-07	ZN132.H12CORE.0.P.C
M56_EBNA2	NNNBVAACCANNNHN	NNN[CGT][GAC]AACCANNN[ACT]N	#VALUE!	9.86581e-07	-
M57_EBNA2	NNKKKGCCTKKNNDN	NN[GT][TG][GT]GCCT[GT][GT]NN[GAT]N	#VALUE!	1.01441e-06	ZFX_HUMAN.H11MO.0.A
M58_EBNA2	TGNNRGYTYCNNNNN	TGNN[AG]G[TC]T[TC]CNNNNN	#VALUE!	1.11942e-06	PRDM4.H12CORE.0.PSM.A
M59_EBNA2	DBKSAGMACGBKBYY	[GTA][GTC][TG][GC]AG[CA]ACG[TGC][TG][GTC][TC][TC]	#VALUE!	1.91796e-06	-
M60_EBNA2	RSYTCCCTTKGGHBN	[GA][GC][TC]TCCCTT[GT]GG[TCA][CTG]N	#VALUE!	2.24339e-06	COE1.H12CORE.0.P.B
M61_EBNA2	HDBNAGBCAGRNBDK	[TCA][GTA][CTG]NAG[GTC]CAG[GA]N[TGC][TGA][TG]	#VALUE!	2.51866e-06	-
M62_EBNA2	NNYBCTSGGANNNNN	NN[CT][TCG]CT[GC]GGANNNNN	#VALUE!	2.99444e-06	ZNF76_HUMAN.H11MO.0.C
M63_EBNA2	HNCHAGGGACHNNNV	[CAT]NC[CTA]AGGGAC[ATC]NNN[ACG]	#VALUE!	3.24266e-06	TZAP.H12CORE.0.P.B
M64_EBNA2	BBBBCCYCCAVVCHH	[TCG][CGT][CTG][CTG]CC[TC]CCA[AGC][CGA]C[CTA][CTA]	#VALUE!	4.59775e-06	WT1_HUMAN.H11MO.0.C
M65_EBNA2	VDNBATCCGGNNNNN	[CAG][TAG]N[CTG]ATCCGGNNNNN	#VALUE!	5.01386e-06	SPDEF.H12CORE.0.PSM.A
M66_EBNA2	HBNVWGAGBCHNNNB	[TCA][TGC]N[CAG][AT]GAG[TCG]C[ATC]NNN[GCT]	#VALUE!	7.18796e-06	ZN554_HUMAN.H11MO.1.D
																				2024	at	14:16:25

### Sheet: EBNA3a
Table S5: Number of DNA motifs identified for EBNA3a with top motif hits from the human genome.
Motif Name	IUPAC	Pattern	Weblogo	pvalue	Top_human_motif
M1_EBNA3a	CWGVGGMGCGGRRMC	C[TA]G[GCA]GG[CA]GCGG[AG][GA][AC]C	#VALUE!	2.79619e-13	-
M2_EBNA3a	NDACTGAAANBNNNN	N[ATG]ACTGAAAN[TCG]NNNN	#VALUE!	3.97664e-08	IRF8_HUMAN.H11MO.0.B

### Sheet: EBNA3c
Table S5: Number of DNA motifs identified for EBNA3c with top motif hits from the human genome.
Motif Name	IUPAC	Pattern	Weblogo	pvalue	Top_human_motif
M1_EBNA3c	SAMHMTGAARDWAMS	[CG]A[AC][TCA][AC]TGAA[AG][TGA][TA]A[AC][GC]	#VALUE!	2.95098e-08	-

### Sheet: EBNA3abc
Table S5: Number of DNA motifs identified for EBNA3abc with top motif hits from the human genome.
Motif Name	IUPAC	Pattern	Weblogo	pvalue	Top_human_motif
M1_EBNA3abc	NDDNTTCCTCNNBBN	N[TAG][TGA]NTTCCTCNN[TCG][CTG]N	#VALUE!	1.02646e-15	ELF5_HUMAN.H11MO.0.A
M2_EBNA3abc	NNBNGCCCCDBBBNB	NN[TGC]NGCCCC[GAT][GTC][CTG][GTC]N[GCT]	#VALUE!	2.34114e-13	ZN454.H12CORE.1.SM.B
M3_EBNA3abc	VHDVBTTTCASKBYW	[GCA][TCA][TGA][GCA][TGC]TTTCA[GC][GT][TGC][TC][AT]	#VALUE!	7.17482e-09	-
M4_EBNA3abc	WBBRGAAACYRKWBB	[AT][TGC][TGC][GA]GAAAC[CT][AG][GT][TA][TGC][TGC]	#VALUE!	3.22002e-08	-
M5_EBNA3abc	KDKKGMAGCCDWHRV	[TG][TGA][TG][TG]G[AC]AGCC[TGA][AT][TCA][GA][GCA]	#VALUE!	2.28382e-07	-

### Sheet: Zta
Table S5: Number of DNA motifs identified for Zta with top motif hits from the human genome.
Motif Name	IUPAC	Pattern	Weblogo	pvalue	Top_human_motif
M1_Zta	NNNTTGCWCANNNNN	NNNTTGC[TA]CANNNNN	#VALUE!	2.28634e-163	-
M2_Zta	NNNNYGCACANNNNN	NNNN[CT]GCACANNNNN	#VALUE!	5.25182e-113	-
M3_Zta	NNNBRCACACNNNNN	NNN[TCG][AG]CACACNNNNN	#VALUE!	8.02053e-91	BRAC_HUMAN.H11MO.0.A
M4_Zta	NNNNTTASTCAKNNN	NNNNTTA[CG]TCA[TG]NNN	#VALUE!	7.96678e-73	FOSL2_HUMAN.H11MO.0.A
M5_Zta	HDTNTGHGTGHDNDN	[TAC][GAT]TNTG[CTA]GTG[TAC][GAT]N[GAT]N	#VALUE!	2.00817e-64	-
M6_Zta	NKGWGCGATCNBNNN	N[TG]G[TA]GCGATCN[TCG]NNN	#VALUE!	2.4998e-64	-
M7_Zta	NNNNTGWCACANNNN	NNNNTG[AT]CACANNNN	#VALUE!	1.59267e-48	JUNB_HUMAN.H11MO.0.A
M8_Zta	NNNNWGTCANNNNNN	NNNN[AT]GTCANNNNNN	#VALUE!	6.94194e-47	JUNB_HUMAN.H11MO.0.A
M9_Zta	NNDBAGTVAGNNNNN	NN[TGA][GTC]AGT[GCA]AGNNNNN	#VALUE!	1.07079e-45	JUNB_HUMAN.H11MO.0.A
M10_Zta	NDNNCGTGCRHNNNN	N[GAT]NNCGTGC[GA][ATC]NNNN	#VALUE!	4.85435e-42	-
M11_Zta	NNNWGTGTGANNNNN	NNN[TA]GTGTGANNNNN	#VALUE!	6.10571e-41	ZNF18_HUMAN.H11MO.0.C
M12_Zta	NNNNTGWGYVWNNNN	NNNNTG[TA]G[TC][ACG][AT]NNNN	#VALUE!	3.07026e-39	-
M13_Zta	HDNRTGTGTGYDNDN	[TCA][GTA]N[GA]TGTGTG[TC][GTA]N[GAT]N	#VALUE!	1.65047e-34	-
M14_Zta	DNVWGTGCAHDNDNB	[TGA]N[GAC][TA]GTGCA[TAC][GTA]N[GAT]N[GTC]	#VALUE!	2.8117e-33	-
M15_Zta	NNNBGCACRCNNNNN	NNN[TCG]GCAC[AG]CNNNNN	#VALUE!	2.35771e-32	-
M16_Zta	HNBDCTCRCANNNNN	[CAT]N[GCT][AGT]CTC[AG]CANNNNN	#VALUE!	6.3699e-30	-
M17_Zta	NNNNTGASTVNNNNN	NNNNTGA[CG]T[GCA]NNNNN	#VALUE!	3.27541e-29	JUNB_HUMAN.H11MO.0.A
M18_Zta	NNKBACRCATNNNNN	NN[TG][TGC]AC[AG]CATNNNNN	#VALUE!	3.98785e-28	-
M19_Zta	NYNNGAGTGMDDBNN	N[TC]NNGAGTG[AC][ATG][ATG][GTC]NN	#VALUE!	1.31607e-27	-
M20_Zta	NNTBACTCANNNNNN	NNT[GTC]ACTCANNNNNN	#VALUE!	2.91571e-27	FOSL1_HUMAN.H11MO.0.A
M21_Zta	NNNNGCAGTSNNNNN	NNNNGCAGT[GC]NNNNN	#VALUE!	8.2301e-27	-
M22_Zta	NNNKWGCAMANNNNN	NNN[TG][TA]GCA[AC]ANNNNN	#VALUE!	3.89548e-26	PO2F2_HUMAN.H11MO.0.A
M23_Zta	NNNNTSAGCADNNNN	NNNNT[CG]AGCA[ATG]NNNN	#VALUE!	1.02875e-24	MAF_HUMAN.H11MO.0.A
M24_Zta	NTGDGCGABMNNNNN	NTG[AGT]GCGA[GCT][AC]NNNNN	#VALUE!	6.72311e-23	-
M25_Zta	NNNNTCGCTSNNNNN	NNNNTCGCT[GC]NNNNN	#VALUE!	1.77307e-22	-
M26_Zta	NBNNTGMTGMDTNNN	N[GCT]NNTG[AC]TG[AC][ATG]TNNN	#VALUE!	8.49514e-22	MAF_HUMAN.H11MO.0.A
M27_Zta	NNNDTGCACWNNNNN	NNN[TGA]TGCAC[AT]NNNNN	#VALUE!	6.51692e-21	-
M28_Zta	NTBRCTCATNNNNNN	NT[GTC][AG]CTCATNNNNNN	#VALUE!	1.38707e-20	BATF_HUMAN.H11MO.0.A
M29_Zta	NNNDCTCACHNNNNN	NNN[GAT]CTCAC[CTA]NNNNN	#VALUE!	4.25521e-20	-
M30_Zta	NNNNTSTGACANNNN	NNNNT[CG]TGACANNNN	#VALUE!	6.69788e-20	-
M31_Zta	NNNNCNCAGVNNBNN	NNNNCNCAG[GCA]NN[GTC]NN	#VALUE!	1.63821e-19	-
M32_Zta	NNNNWGTCAYNNNNN	NNNN[TA]GTCA[TC]NNNNN	#VALUE!	1.03438e-17	BATF_HUMAN.H11MO.0.A
M33_Zta	YGRSTCAYTGNNNNN	[TC]G[GA][CG]TCA[TC]TGNNNNN	#VALUE!	1.12514e-17	-
M34_Zta	NHTDRCWGABNNHNN	N[ACT]T[GTA][GA]C[TA]GA[GTC]NN[TCA]NN	#VALUE!	4.86024e-17	MAF_HUMAN.H11MO.0.A
M35_Zta	NNDNTBAGCGADNNN	NN[GAT]NT[GTC]AGCGA[GAT]NNN	#VALUE!	1.40263e-16	-
M36_Zta	WSVTGGGYGANDNNN	[AT][GC][AGC]TGGG[CT]GAN[TAG]NNN	#VALUE!	4.69449e-16	-
M37_Zta	NNTGAGYAATNNNNN	NNTGAG[TC]AATNNNNN	#VALUE!	5.17388e-16	JUN_HUMAN.H11MO.0.A
M38_Zta	BNDSCMATGANNRNR	[TCG]N[AGT][GC]C[CA]ATGANN[GA]N[AG]	#VALUE!	8.63645e-16	-
M39_Zta	NNNNWCACAYNNNNN	NNNN[TA]CACA[TC]NNNNN	#VALUE!	4.64469e-15	-
M40_Zta	NNNNKCAGYCDNNNN	NNNN[GT]CAG[CT]C[ATG]NNNN	#VALUE!	5.0516e-15	-
M41_Zta	NNNNTBAGTCDNNNN	NNNNT[CGT]AGTC[ATG]NNNN	#VALUE!	7.77898e-15	JUNB_HUMAN.H11MO.0.A
M42_Zta	NDDNKCATGTNNDNN	N[TGA][AGT]N[TG]CATGTNN[TAG]NN	#VALUE!	1.769e-14	-
M43_Zta	NNNNKGTSACANNNN	NNNN[GT]GT[GC]ACANNNN	#VALUE!	1.86981e-14	-
M44_Zta	NNNNRCTGCHNNNNN	NNNN[GA]CTGC[ATC]NNNNN	#VALUE!	3.02786e-14	-
M45_Zta	NNNNWGAGCGANNNN	NNNN[TA]GAGCGANNNN	#VALUE!	3.07474e-13	-
M46_Zta	HNNNCWCTGHNNNNN	[TCA]NNNC[AT]CTG[TCA]NNNNN	#VALUE!	4.11721e-13	SOX18_HUMAN.H11MO.0.D
M47_Zta	NTBDSTCAGANNNNN	NT[GTC][AGT][GC]TCAGANNNNN	#VALUE!	5.17233e-13	BATF_HUMAN.H11MO.0.A
M48_Zta	NNNNTCGCBCVNNNN	NNNNTCGC[GCT]C[AGC]NNNN	#VALUE!	6.10315e-13	-
M49_Zta	NNNNTKTGCAMDNNN	NNNNT[GT]TGCA[AC][TGA]NNN	#VALUE!	6.48163e-13	PO5F1_HUMAN.H11MO.1.A
M50_Zta	NNNNDCGCTCNNNNN	NNNN[ATG]CGCTCNNNNN	#VALUE!	1.09855e-12	-
M51_Zta	NNBVAGCVTGDNDBN	NN[TGC][GCA]AGC[CAG]TG[GAT]N[TAG][TGC]N	#VALUE!	1.99986e-12	-
M52_Zta	NTGWGCGAWGNNNNN	NTG[AT]GCGA[TA]GNNNNN	#VALUE!	3.44398e-12	-
M53_Zta	NNNTGACTAATNNNN	NNNTGACTAATNNNN	#VALUE!	9.94243e-12	FOSL2_HUMAN.H11MO.0.A
M54_Zta	NNDDGCGAYHNNNNN	NN[GTA][TGA]GCGA[CT][TAC]NNNNN	#VALUE!	1.31483e-11	-
M55_Zta	NNTKAGCAANNNNNN	NNT[GT]AGCAANNNNNN	#VALUE!	1.95157e-11	-
M56_Zta	NNNNGCAKCRNKDNN	NNNNGCA[TG]C[GA]N[TG][GAT]NN	#VALUE!	2.11511e-11	-
M57_Zta	NNNNTGASTCANNNN	NNNNTGA[GC]TCANNNN	#VALUE!	3.0457e-11	FOSL2_HUMAN.H11MO.0.A
M58_Zta	NTGWGCAATMNNNNN	NTG[AT]GCAAT[AC]NNNNN	#VALUE!	1.13286e-10	-
M59_Zta	BDDTGASTCGBVVBN	[CTG][TGA][GAT]TGA[CG]TCG[TGC][AGC][AGC][CTG]N	#VALUE!	2.15913e-10	FOSL1_HUMAN.H11MO.0.A
M60_Zta	NVTCGCCCAGSNNNN	N[GAC]TCGCCCAG[GC]NNNN	#VALUE!	2.57346e-10	-
M61_Zta	NNNNTGTSWCANNNN	NNNNTGT[CG][TA]CANNNN	#VALUE!	2.90854e-10	JUNB_HUMAN.H11MO.0.A
M62_Zta	NHNNGCGCCGNNNNN	N[TCA]NNGCGCCGNNNNN	#VALUE!	3.46957e-10	-
M63_Zta	NBBRCTCWGCNNNNN	N[TGC][TGC][GA]CTC[TA]GCNNNNN	#VALUE!	4.14903e-10	ZN554_HUMAN.H11MO.1.D
M64_Zta	NNNNTGTGDCANNNN	NNNNTGTG[TGA]CANNNN	#VALUE!	6.94255e-10	NR1D1_HUMAN.H11MO.0.B
M65_Zta	NNNNYGKCACANNNN	NNNN[TC]G[GT]CACANNNN	#VALUE!	2.54551e-09	HESX1_HUMAN.H11MO.0.D
M66_Zta	HNNNTCAKCCHNNNN	[TAC]NNNTCA[TG]CC[ATC]NNNN	#VALUE!	1.10925e-08	MAF_HUMAN.H11MO.0.A
M67_Zta	NNNNTGAGCCANNNN	NNNNTGAGCCANNNN	#VALUE!	1.16323e-08	JUND_HUMAN.H11MO.0.A
M68_Zta	TBRSTCAGGSDNNNN	T[GTC][AG][CG]TCAGG[GC][TAG]NNNN	#VALUE!	3.1562e-08	-
M69_Zta	NNNNTSRSCGNNNNB	NNNNT[CG][GA][GC]CGNNNN[CTG]	#VALUE!	3.55298e-08	-
M70_Zta	NTNDGCSAGTNHGNN	NTN[TAG]GC[GC]AGTN[TAC]GNN	#VALUE!	3.73473e-08	-
M71_Zta	NBNNGBGWCANNNNN	N[TGC]NNG[CGT]G[TA]CANNNNN	#VALUE!	5.40545e-08	RORA_HUMAN.H11MO.0.C
M72_Zta	NNHNNTGGCTCANNN	NN[TCA]NNTGGCTCANNN	#VALUE!	5.6057e-08	JUNB_HUMAN.H11MO.0.A
M73_Zta	NNYSWGCRMADBBNN	NN[TC][CG][AT]GC[GA][CA]A[TAG][GCT][TCG]NN	#VALUE!	1.08459e-07	-
M74_Zta	GATYGCASCANTDNW	GAT[CT]GCA[CG]CANT[GTA]N[AT]	#VALUE!	1.53097e-07	-
M75_Zta	NBHNWWGCGANDVHN	N[TGC][TCA]N[AT][TA]GCGAN[TGA][CAG][TAC]N	#VALUE!	1.55184e-07	-
M76_Zta	NNNNTGSAGTNNDNN	NNNNTG[GC]AGTNN[TGA]NN	#VALUE!	2.50512e-07	-
M77_Zta	NNNNDYACACNNNNN	NNNN[GAT][CT]ACACNNNNN	#VALUE!	4.92389e-07	-
M78_Zta	HBNYBGSTCANNNNN	[TCA][TGC]N[TC][CGT]G[GC]TCANNNNN	#VALUE!	6.65452e-07	COT2_HUMAN.H11MO.0.A
M79_Zta	BDDKSAATCANKNNN	[TGC][GTA][TAG][GT][CG]AATCAN[GT]NNN	#VALUE!	7.49931e-07	LHX6_HUMAN.H11MO.0.D
M80_Zta	NNNTBAGTCGKBNNB	NNNT[GTC]AGTCG[TG][GCT]NN[CTG]	#VALUE!	8.58678e-07	FOSL1_HUMAN.H11MO.0.A
M81_Zta	NTKWGTCADCNHNNN	NT[GT][AT]GTCA[TAG]CN[TCA]NNN	#VALUE!	8.80271e-07	BATF_HUMAN.H11MO.0.A
M82_Zta	NNNNNTGTGCNDNNN	NNNNNTGTGCN[ATG]NNN	#VALUE!	9.1086e-07	ANDR_HUMAN.H11MO.2.A
M83_Zta	NNNNTYGCTRANNNN	NNNNT[TC]GCT[AG]ANNNN	#VALUE!	1.18734e-06	-
M84_Zta	HBNNTTGCYGAWBNN	[ATC][TGC]NNTTGC[TC]GA[TA][TGC]NN	#VALUE!	1.39839e-06	MAF_HUMAN.H11MO.0.A
M85_Zta	NNNTGAGACARNNNN	NNNTGAGACA[GA]NNNN	#VALUE!	1.49018e-06	JUNB_HUMAN.H11MO.0.A
M86_Zta	NDBNGCWGDCVBNND	N[TGA][TGC]NGC[TA]G[TAG]C[AGC][TCG]NN[GAT]	#VALUE!	2.07991e-06	-
M87_Zta	NNNVWGTGTCANNNN	NNN[AGC][TA]GTGTCANNNN	#VALUE!	2.39079e-06	JUNB_HUMAN.H11MO.0.A
M88_Zta	NNNKGCCACRNNNVH	NNN[TG]GCCAC[AG]NNN[GAC][CTA]	#VALUE!	2.41548e-06	-
M89_Zta	WNTRCACTSCANNNW	[TA]NT[GA]CACT[CG]CANNN[TA]	#VALUE!	2.42552e-06	-
M90_Zta	NNTGAGCAAGNNNNN	NNTGAGCAAGNNNNN	#VALUE!	2.64335e-06	-
M91_Zta	NNDYGCACGTNHNKN	NN[TGA][TC]GCACGTN[TCA]N[TG]N	#VALUE!	6.17342e-06	HES5_HUMAN.H11MO.0.D
M92_Zta	VBNNDCGCDSNNNHN	[AGC][TGC]NN[AGT]CGC[GAT][GC]NNN[CTA]N	#VALUE!	8.17082e-06	-
																					2024	at	14:16:25

### Sheet: LANA
Table S5: Number of DNA motifs identified for LANA with top motif hits from the human genome.
Motif Name	IUPAC	Pattern	Weblogo	pvalue	Top_human_motif
M1_LANA	NNVBGGCMSCHNNNS	NN[GCA][GCT]GGC[CA][GC]C[TCA]NNN[CG]	#VALUE!	4.89024e-36	-
M2_LANA	DBVVNGGCKGSKNHB	[TAG][TGC][AGC][CGA]NGGC[TG]G[GC][GT]N[TCA][GCT]	#VALUE!	4.76882e-32	-
M3_LANA	BDNWSCCCWSSYVSN	[TGC][TGA]N[TA][GC]CCC[TA][GC][CG][TC][AGC][GC]N	#VALUE!	3.20293e-26	ZSC31_HUMAN.H11MO.0.C
M4_LANA	NNNDGCRGGAVNNBN	NNN[GTA]GC[GA]GGA[GAC]NN[TCG]N	#VALUE!	7.08228e-23	E2F3_HUMAN.H11MO.0.A
M5_LANA	NDDTGGATGGVYRDR	N[GTA][AGT]TGGATGG[AGC][TC][GA][GTA][AG]	#VALUE!	1.88637e-20	HXA1_HUMAN.H11MO.0.C
M6_LANA	HNBDCWGBCCCWNVB	[TCA]N[GTC][TGA]C[TA]G[CTG]CCC[TA]N[AGC][TGC]	#VALUE!	3.25795e-19	-
M7_LANA	CWHDSCAGCCHMYWM	C[TA][TCA][TGA][GC]CAGCC[TCA][AC][TC][AT][AC]	#VALUE!	1.26433e-18	-
M8_LANA	BYNDGARGGCNNNNN	[CGT][CT]N[TGA]GA[GA]GGCNNNNN	#VALUE!	1.32777e-17	ZN425.H12CORE.0.P.C
M9_LANA	VNNBCGGGGGDVNNN	[GCA]NN[TGC]CGGGGG[TAG][ACG]NNN	#VALUE!	1.59966e-17	-
M10_LANA	DBMSRGSAGCHNSDS	[TGA][CTG][CA][CG][GA]G[GC]AGC[TCA]N[GC][GTA][GC]	#VALUE!	1.18431e-16	OSR2_HUMAN.H11MO.0.C
M11_LANA	CNNBCMCSRGVVSBN	CNN[TGC]C[AC]C[CG][GA]G[CGA][CAG][GC][CTG]N	#VALUE!	5.86032e-15	-
M12_LANA	WBMBSCRGAGSHSVH	[TA][CTG][CA][CTG][GC]C[GA]GAG[CG][ATC][GC][GCA][TCA]	#VALUE!	2.4184e-13	-
M13_LANA	KHHNCCYGCTBNBHD	[TG][CAT][CAT]NCC[TC]GCT[GTC]N[TGC][TCA][ATG]	#VALUE!	2.24007e-11	ZIC2_HUMAN.H11MO.0.D
M14_LANA	NVNNCAGRGANNNNN	N[CAG]NNCAG[GA]GANNNNN	#VALUE!	3.20813e-10	ZN860.H12CORE.0.P.C
M15_LANA	MVKGSCTCDCHSHSD	[CA][CGA][TG]G[CG]CTC[TGA]C[TCA][CG][ATC][GC][GTA]	#VALUE!	3.44904e-10	-
M16_LANA	CTNNCCAGSCHNVVD	CTNNCCAG[GC]C[CAT]N[GCA][GCA][TGA]	#VALUE!	3.85226e-10	HAND2.H12CORE.1.P.B
M17_LANA	RDVYCGGGTSWMVSY	[AG][TGA][GCA][CT]CGGGT[CG][TA][CA][GCA][CG][TC]	#VALUE!	5.18757e-10	-
M18_LANA	NNHNGSANAGNNNVN	NN[ATC]NG[GC]ANAGNNN[AGC]N	#VALUE!	7.87732e-10	-
M19_LANA	NNHNGGCAGNNNNDN	NN[ATC]NGGCAGNNNN[TGA]N	#VALUE!	1.01792e-09	ZN549.H12CORE.0.P.B
M20_LANA	BRHNRGRGSMNDVHH	[GTC][GA][TCA]N[AG]G[AG]G[GC][CA]N[GTA][AGC][ATC][TCA]	#VALUE!	2.33165e-09	-
M21_LANA	HNHVWGCTKCHNHNN	[TCA]N[ATC][CGA][TA]GCT[GT]C[CTA]N[TCA]NN	#VALUE!	2.86802e-09	OSR2_HUMAN.H11MO.0.C
M22_LANA	RTRGATGGATRRAYV	[AG]T[GA]GATGGAT[GA][GA]A[TC][GAC]	#VALUE!	1.33187e-08	HXA1_HUMAN.H11MO.0.C
M23_LANA	NYYYATCCATCHAHY	N[TC][CT][CT]ATCCATC[CTA]A[TAC][CT]	#VALUE!	2.41537e-08	HXA1_HUMAN.H11MO.0.C
M24_LANA	HKWBTGARKGSHNDB	[CTA][TG][AT][GTC]TGA[GA][TG]G[CG][TCA]N[ATG][TGC]	#VALUE!	4.26879e-08	-
M25_LANA	VYWVTCCACCHVVYW	[GCA][TC][TA][GCA]TCCACC[TCA][GCA][GCA][CT][AT]	#VALUE!	4.81764e-08	-															3	2024	at	14:16:25
M26_LANA	NNNDGGAGGRNDNNN	NNN[GTA]GGAGG[AG]N[AGT]NNN	#VALUE!	4.89927e-08	VEZF1_HUMAN.H11MO.1.C
M27_LANA	NNNNRGGAAGNNNDN	NNNN[GA]GGAAGNNN[ATG]N	#VALUE!	5.15881e-08	SPI1.H12CORE.1.S.B
M28_LANA	NYDGGKGSGGDNSWN	N[TC][TGA]GG[TG]G[GC]GG[TGA]N[GC][TA]N	#VALUE!	9.12318e-08	ZN740_HUMAN.H11MO.0.D
M29_LANA	BHNKGSWGACWVNHY	[CTG][CTA]N[TG]G[CG][TA]GAC[TA][GCA]N[CTA][CT]	#VALUE!	1.80576e-07	MAFG.H12CORE.1.PSM.A
M30_LANA	HBVYBTCCTCCBBHD	[CTA][TGC][CGA][TC][GCT]TCCTCC[CTG][CTG][CAT][ATG]	#VALUE!	1.81767e-07	ZN263_HUMAN.H11MO.1.A
M31_LANA	NNNVGCCAGMVHNNB	NNN[GAC]GCCAG[AC][GAC][CAT]NN[GCT]	#VALUE!	3.26615e-07	-
M32_LANA	RNYCATCCATCCATC	[AG]N[CT]CATCCATCCATC	#VALUE!	3.39031e-07	HXB1_HUMAN.H11MO.0.D
M33_LANA	MWYKTCCTGGMHTDD	[CA][AT][CT][TG]TCCTGG[CA][TCA]T[TGA][TGA]	#VALUE!	4.4192e-07	ETV4_HUMAN.H11MO.0.B
M34_LANA	NWHYAYCCAYHHMHN	N[TA][CTA][CT]A[CT]CCA[CT][CAT][CTA][AC][TAC]N	#VALUE!	8.21678e-07	-
M35_LANA	NNNBTKCCTGVNNDN	NNN[CTG]T[TG]CCTG[CGA]NN[GTA]N	#VALUE!	3.42658e-06	FLI1_HUMAN.H11MO.0.A
M36_LANA	NHNVDGCTKCHNHNN	N[TCA]N[CGA][ATG]GCT[TG]C[CTA]N[CAT]NN	#VALUE!	4.62447e-06	OSR2_HUMAN.H11MO.0.C
M37_LANA	NBWKRGCAGGNHNDD	N[TGC][AT][GT][GA]GCAGGN[TAC]N[TGA][TGA]	#VALUE!	7.69521e-06	ZFP1.H12CORE.0.PSM.A

### Sheet: RTA
Table S5: Number of DNA motifs identified for RTA with top motif hits from the human genome.
Motif Name	IUPAC	Pattern	Weblogo	pvalue	Top_human_motif
M1_RTA	HNNHCCDCCCCVNNN	[CAT]NN[CTA]CC[GTA]CCCC[CGA]NNN	#VALUE!	1.35909e-26	SP3_HUMAN.H11MO.0.B
M2_RTA	SBYVGGSGCSMKRRV	[GC][TGC][TC][GCA]GG[GC]GC[GC][CA][TG][AG][GA][GCA]	#VALUE!	1.1421e-16	-
M3_RTA	WADYRSTTTCYMRDS	[AT]A[TGA][CT][AG][GC]TTTC[CT][CA][AG][TGA][GC]	#VALUE!	1.22313e-13	-
M4_RTA	SMRKGGCCYCKYCMW	[GC][CA][GA][GT]GGCC[CT]C[TG][TC]C[CA][AT]	#VALUE!	2.93661e-11	ZN543.H12CORE.0.P.C
M5_RTA	SYMSSSCCTCYYCMV	[CG][CT][CA][CG][GC][CG]CCTC[CT][TC]C[CA][GCA]	#VALUE!	3.02691e-07	WT1_HUMAN.H11MO.0.C
M6_RTA	SVMGRGAACCRSRKV	[CG][GCA][CA]G[GA]GAACC[GA][CG][GA][GT][GCA]	#VALUE!	2.86971e-06	-
