## Supplementary material for "Identification and catalogue of viral transcriptional regulators in human diseases": Number of GWAS SNPs overlapping with Epstein-Barr virus (EBV) vTR peaks and their colocalization in MS, RA and hypothyroidism.

### Sheet: overlapping_SNPs
Table S9: Number of GWAS SNPs overlapping with Epstein-Barr virus (EBV) vTRs peaks, Related to Figures 5 and S5.
Disease	# GWAS Index SNPs	# SNPs after LD expand	EBNA1	EBNA2	EBNA3a	EBNA3c	EBNA3abc	Zta
Multiple sclerosis	333	5118	33	192	61	176	66	71
Type 1 diabetes	17	168	0	0	2	3	0	0
Juvenile arthritis	17	440	3	22	5	16	10	5
Myasthenia gravis	12	267	0	11	0	0	0	4
Hashimoto's disease	16	235	6	6	0	2	2	2
Psoriatic arthritis	17	314	2	7	2	5	2	2
Sjogren's syndrome	4	158	0	0	0	0	0	0
Alzheimer's disease	89	3943	13	46	9	28	10	35
Allergic rhinitis	21	341	0	13	3	8	3	1
Asthma	80	2537	14	49	21	55	18	19
Atopic dermatitis	12	428	5	4	4	9	7	2
Crohn’s disease	116	3831	12	81	15	69	34	53
Celiac disease	40	1083	7	39	7	20	9	17
Hypothyroidism	48	867	4	12	3	16	2	7
Primary sclerosing cholangitis	30	733	0	22	1	17	1	8
Rheumatoid arthritis	181	1685	7	49	14	42	18	15
Systemic lupus erythematosus	100	1550	6	83	11	50	12	19
Ulcerative colitis	80	1817	11	52	13	34	16	30
Vitiligo	57	1175	3	29	5	14	4	12

### Sheet: Colcalization_MS
Table S9: Colocalization of GWAS SNPs overlapping with Epstein-Barr virus (EBV) vTRs peaks in multiple sclerosis (MS), Related to Figures 5 and S5.
	Disease-related Tissues
Tag SNPs	EBV-transformed lymphocytes	Cerebellum	Cortex	Spinal Cord	Whole Blood
rs4478449 (chr6_32571801)	BAK1—rs9272438	HLA-DMA—rs376877	HLA-DRB5—rs9268791	HLA-DRB5—rs9270529	C2—rs2187824
		HCG24—rs376877	HLA-DQB-AS1—rs1063318	PSMB9—rs9270529
		HLA-DRB5—rs9271642	HLA-DQB1—rs1063318
			C4A—rs1063318
rs2080272 (chr16_11211553)		RMI2—rs12597893	-	-	RM12—rs9938869
		RP11-876N24.5—rs62029609			DEXI—rs8052717
rs10797438 (chr1_2540262)	AL590822.2—rs12723864	RP3-395M20.9—rs28690427	-	-	-
	SLC35E2B—rs61765774	FAM213B—rs4648658
		FAM213B—rs6681973
		TNFRSF14—rs6681973
		RP4-713A8.1—rs72644662
rs9891119 (chr17_40507980)	RND2-rs7222458	RP11-156E6.1—rs62075812	DHX58—rs8081037	ZNF385C—rs8079958	JUP—rs34684777
			RP11-400F19.18—rs11654144	DNAJC7—rs8079958	NT5C3B—rs35990081
			HSD17B1P1—rs11654144
rs7078273 (chr10_6128547)	GD12—rs3736461	GD12—rs3736461	-	-	FBXO18—rs2380204
	RP11-318E3.9—rs2380204				GD12—rs3736461
	IL15RA—rs2380204				NET1—rs2380204
rs7734434 (chr5_40436698)	-	-	-	-	-
rs6074022 (chr20_44740196)	-	-	CD40-rs1883832	-	CD40—rs6065926
rs11668950 (chr19_6669934)	VAV1—rs348364	-	-	-	KHSRP—rs348364
rs17066063 (chr6_137423779)	-	-	-	-	-
rs2291668 (chr19_18282940)	-	PIK3R2—rs4808749	-	-	MPV17L2—rs12984330

### Sheet: Colocalization_RA
Table S9: Colocalization of GWAS SNPs overlapping with Epstein-Barr virus (EBV) vTRs peaks in rheumatoid arthritis (RA), Related to Figures 5 and S5.
	Disease-related Tissues
Tag SNPs	EBV-transformed lymphocytes	Whole Blood
rs3811019 (chr1_114471583)	BCL2L15—rs2476601	DCLRE1B—rs2476601
rs11933540 (chr4_26120001)	-	-
rs9268645 (chr6_32408527)	-	ZBTB12—rs28383319
		FKBPL—rs28383319
		HLA-DRB1—rs0271628
rs10065637 (chr5_55438851)	-	-
rs4938573 (chr11_118741842)	-	C1QTNF5—rs12223220
		DDX6—rs12223220
rs67574266 (chr2_61108829)	-	PUS10—rs34695944
rs1883832 (chr20_44746982)	-	CD40—rs4239702
		SNX21—rs59673641
rs71404233 (chr15_70006857)	-	LINC00593—rs919053
rs12539741 (chr7_128596805)	-	IRF5—rs3757387
rs9603612 (chr13_40334852)	COG6—rs7990869	-

### Sheet: Colocalization_Hypothyroidism
Table S9: Colocalization of GWAS SNPs overlapping with Epstein-Barr virus (EBV) vTRs peaks in hypothyroidism, Related to Figures 5 and S5.
	Disease-related Tissues
Tag SNPs	EBV-transformed lymphocytes	Whole Blood
rs1063349 (chr6_32627906)	HLA-DQB1—rs17843575	HLA-DQA2—rs7843575
	HLA-DQB1—rs9273339	HLA-DQB1—rs9273339
	HLA-DQB2—rs17843619	HLA-DQB1-AS1—rs17843575
	HLA-DQA2—rs17843575	HLA-DQA1—rs17843575
	HLA-DRB9—rs3129867	HLA-DQB1—rs17843619
	HLA-DQA1—rs17843575	HLA-DQB2—rs9273339
	HLA-DQA2—rs17843619
	HLA-DRB1—rs9270505
rs7864322 (chr9_100548934)	-	-
rs4915073 (chr1_108325879)	-	VAV3—rs6667602
rs11715716 (chr3_188088640)	-	-
rs3811019 (chr1_114471583)	BCL2L15—rs2476601	AP4B1—rs1217392
		BCL2L15—rs1217392
		AP4B1-AS1—rs1217392
rs614120 (chr6_90995980)	-	-
rs2071647 (chr12_9914005)	-	-
rs400837 (chr6_167411008)	RPS6KA2—rs10946198	-
	AL133458.1—rs382009
	RNASET2—rs434093
	RP1-167A14.2—rs394522
rs7170151 (chr15_38846678)	RP11-102L12.2—rs11073333	-
	RP11-102L12.2—rs11073334
rs10850076 (chr12_113183486)	-	-
