## Supplementary material for "Identification and catalogue of viral transcriptional regulators in human diseases": Candidate drugs identified for Epstein-Barr virus (EBV) vTRs in multiple sclerosis (MS), asthma, and Alzheimer's disease (AD).

### Sheet: MS
Table S10: Candidate drugs identified for Epstein-Barr virus (EBV) vTRs in multiple sclerosis (MS), Related to Figure 6.
	Gene Symbol	GWAS P-value	Target Name	Bio Class	Drug Name	MOA	Indication
Successful Targets	CXCR4	7.20×10-4	C-X-C chemokine receptor type 4 (CXCR4)	GPCR rhodopsin	Motixafortide	NA	Multiple myeloma
	LDLR	0.047	Low-density lipoprotein receptor (LDL-R)	Low density lipoprotein receptor	Porfimer Sodium	Modulator	Non-small-cell lung cancer
	SLAMF7	2.16×10-6	SLAM family member 7 SLAMF7 (CS1)	Immunoglobulin	Elotuzumab	NA	Multiple myeloma
	RRM2	0.003	Ribonucleoside-diphosphate reductase M2 (RRM2)	CH/CH(2) oxidoreductase	Gemcitabine	Modulator	Solid tumour/cancer
	CD58	0.001	Surface glycoprotein LFA-3 (CD58)	NA	Alefacept	Modulator	Pain
	ICAM1	0.049	ICAM1 messenger RNA (ICAM1 mRNA)	mRNA target	ISIS 1570	NA	Lleum inflammation
	ICAM1	0.049	Intercellular adhesion molecule ICAM-1 (ICAM1)	Immunoglobulin	Lifitegrast	Inhibitor	Dry eye disease
	PDE4A	8.40×10-6	Phosphodiesterase 4A (PDE4A)	Phosphoric diester hydrolase	Dyphylline	Inhibitor	Acute bronchial asthma
	ACLY	3.26×10-4	ATP-citrate synthase (ACLY)	Acyltransferase	Bempedoic acid	Inhibitor	Familial hypercholesterolemia
	MAPK12	4.03×10-7	MAP kinase p38 (MAPK12)	Kinase	SM-101	Inhibitor	Idiopathic thrombocytopenic purpura
	CNR2	0.011	Cannabinoid receptor 2 (CB2)	GPCR rhodopsin	Guanfacine	Agonist	Attention deficit hyperactivity disorder
	S1PR1	1.14×10-7	Sphingosine-1-phosphate receptor 1 (S1PR1)	GPCR rhodopsin	Etrasimod	Agonist	Ulcerative colitis
	IDE	5.34×10-7	Insulin-degrading enzyme (IDE)	Peptidase	Bacitracin	Inhibitor	Skin infection
Clinical trial targets	MYB	0.002	Myb messenger RNA (MYB mRNA)	mRNA target	LR3001	Modulator	Myeloid leukemia
	IKZF2	0.004	Zinc finger protein Helios (IKZF2)	NA	DKY709	Degrader	Solid tumour/cancer
	SEMA4D	4.49×10-8	Semaphorin-4D (SEMA4D)	NA	VX-15	NA	Huntington disease
	TNFRSF13B	0.012	Transmembrane activator and CAML interactor (TNFRSF13B)	NA	AUTO2	Activator	Multiple myeloma
	KEAP1	0.014	Cysteines of Keap1 (KEAP1 Cysteines)	NA	CXA10	Inhibitor	Focal segmental glomerulosclerosis
	CD70	0.018	CD70 antigen	Cytokine: tumor necrosis factor	JNJ-74494550,	NA	Myelodysplastic syndrome
			(CD27-L)		Cusatuzumab
	IL15RA	0.009	Interleukin 15 receptor alpha (IL15RA)	Cytokine receptor	ALT-803	Agonist	Acute myeloid leukemia, Bladder cancer
	CD37	1.13×10-4	Leukocyte antigen CD37 (CD37)	Tetraspanin	BI-836826	NA	Diffuse large B-cell lymphoma
	PTPRC	4.54×10-4	Leukocyte common antigen (PTPRC)	Phosphoric monoester hydrolase	Iomab-B	Inhibitor	Acute myeloid leukemia, Bone marrow transplantation
	CR1	0.016	Complement receptor type 1 (CR1)	Receptor of complement activation	CDX-1135	Modulator	Macular degeneration
Patented-recorded	CASP8	0.002	Caspase-8 (CASP8)	Peptidase	Amooranin	Inhibitor	Autoimmune diabetes
Literature-reported	IRF1	8.00×10-4	Interferon regulatory factor 1 (IRF1)	NA	NA	NA	NA
Literature-reported	CASP8	0.002	Caspase 8 messenger RNA (CASP8 mRNA)	mRNA target	ISIS 107612	NA	NA
Literature-reported	RRM2	0.003	RRM2 messenger RNA (RRM2 mRNA)	mRNA target	NA	NA	NA
Literature-reported	GPR183	9.17×10-7	EBV-induced G-protein coupled receptor 2 (GPR183)	NA	7alpha,25-dihydroxycholesterol	NA	NA
Literature-reported	CD69	0.007	Early activation antigen CD69 (CD69)	NA	NA	NA	NA
Literature-reported	DIABLO	0.002	Direct IAP-binding protein with low pI (DIABLO)	NA	NA	NA	NA
Literature-reported	GPR18	0.011	N-arachidonyl glycine receptor (GPR18)	NA	N-arachidonoylglycine	NA	NA
Literature-reported	ITPR1	0.049	IP3 receptor isoform 1 (ITPR1)	Ryanodine-inositol triphosphate calcium channel	inositol 2,4,5-trisphosphate	Activator	NA
Literature-reported	IRF8	0.027	Interferon consensus sequence binding protein (IRF8)	NA	NA	NA	NA
Literature-reported	ANXA2R	0.016	Annexin II receptor (ANXA2R)	NA	NA	NA	NA
Literature-reported	ARHGEF3	5.79×10-7	Rho guanine nucleotide exchange factor 3 (ARHGEF3)	NA	NA	NA	NA
Literature-reported	REL	6.52×10-5	Proto-oncogene c-Rel (REL)	NA	NA	NA	NA

### Sheet: AD
Table S10: Candidate drugs identified for Epstein-Barr virus (EBV) vTRs in Alzheimer's disease (AD), Related to Figure 6.
	Gene Symbol	GWAS P-value	Target Name	Bio Class	Drug Name	MOA	Indication
Successful target	SLC23A2	2.16×10-6	Solute carrier family 23 member 2 (SLC23A2)	Nucleobase ascorbate transporter	Ursodeoxycholic acid	Activator	Primary biliary cirrhosis
	GIPR	8.0×10-4	Gastric inhibitory polypeptide receptor (GIPR)	GPCR secretin	Tirzepatide	Agonist	Type 2 diabetes
Clinical trial targets	CR1	0.002	Complement receptor type 1 (CR1)	Receptor of complement activation	CDX-1135	Modulator	Macular degeneration
	HBEGF	0.003734	Proheparin-binding EGF-like growth factor (HBEGF)	Growth factor	KHK-2866	NA	Ovarian cancer
	KCNN4	7.20×10-4	Calcium-activated potassium channel KCa3.1 (KCNN4)	Voltage-gated ion channel	ICA-17043	Modulator	Alzheimer’s disease
	AURKA	0.047	Aurora kinase A (AURKA)	Kinase	MLN8237, Alisertib	Inhibitor	Solid tumor/cancer
Preclinical target	CRY2	0.012	Cryptochrome-2 (CRY2)	NA	SHP656	Modulator	Glioblastoma of brain
Literature-reported targets	SCARB1	4.49×10-8	Scavenger receptor class B member 1 (SCARB1)	Long chain fatty acid translocase	NA	NA	NA
	CD320	0.002	Transcobalamin receptor (CD320)	NA	NA	NA	NA

### Sheet: Asthma
Table S10: Candidate drugs identified for Epstein-Barr virus (EBV) vTRs in asthma, Related to Figure 6.
	Gene Symbol	GWAS P-value	Target Name	Bio Class	Drug Name	MOA	Indication
Successful Drug Targets	CD28	0.014	T-cell-specific surface glycoprotein CD28 (CD28)	NA	Belatacept	Inhibitor	Kidney transplant rejection
	PGD	0.049	Phosphogluconate dehydrogenase (PGD)	CH-OH donor oxidoreductase	GHRP-2	Inhibitor	Growth hormone deficiency
	IL4R	9.17×10-7	Interleukin 4 receptor alpha (IL4R)	Cytokine receptor	Dupilumab	NA	Atopic dermatitis
	IL6	0.011	Interleukin-6 (IL6)	Cytokine: interleukin	Siltuximab	NA	Anemia
	CD79B	1.14×10-7	B-cell-specific glycoprotein B29 (CD79B)	Immunoglobulin	Polatuzumab vedotin	NA	Diffuse large B-cell lymphoma
	IDE	5.34×10-7	Insulin-degrading enzyme (IDE)	Peptidase	Bacitracin	Inhibitor	Skin infection
	DPP4	0.016	Dipeptidyl peptidase 4 (DPP-4)	Peptidase	Alogliptin	Inhibitor	Type-2 diabetes
Clinical Trial Targets	CDK2	4.49×10-8	Cyclin-dependent kinase 2 (CDK2)	Kinase	R-roscovitine	Inhibitor	Non-small-cell lung cancer
	LYN	0.001	Tyrosine-protein kinase Lyn (JTK8)	Kinase	Bafetinib	Modulator	Bone disease
	IL2RB	0.011	Interleukin 2 receptor beta (IL2RB)	Cytokine receptor	NKTR 214	Agonist	Melanoma, Sarcoma
	HSPD1	0.003	Mitochondrial matrix protein P1 (HSPD1)	Chaperonin ATPase	DiaPep-277	Modulator	Autoimmune diabetes
	IL21R	0.018	Interleukin 21 receptor (IL21R)	Cytokine receptor	Ab-01	NA	Inflammation
	CD70	0.001	CD70 antigen (CD27-L)	Cytokine: tumor necrosis factor	JNJ-74494550, Cusatuzumab	NA	Myelodysplastic syndrome
	IL15RA	0.009	Interleukin 15 receptor alpha (IL15RA)	Cytokine receptor	ALT-803	Agonist	Acute myeloid leukemia, Bladder cancer
	P4HA1	8.40×10-6	Prolyl 4-hydroxylasesubunit alpha-1 (P4HA1)	Paired donor oxygen oxidoreductase	Lufironil	Modulator	Liver cirrhosis
	TIPARP	3.26×10-4	Protein mono-ADP-ribosyltransferase TIPARP (TIPARP)	NA	RBN-2397	Inhibitor	Solid tumour/cancer
	DUSP1	4.03×10-7	Dual specificity protein phosphatase 1 (DUSP1)	Phosphoric monoester hydrolase	Avastin+/-Tarceva	Inhibitor	Non-small-cell lung cancer, Nasopharyngeal carcinoma
	PTPRC	0.007	Leukocyte common antigen (PTPRC)	Phosphoric monoester hydrolase	Iomab-B	Inhibitor	Acute myeloid leukemia, Bone marrow transplantation
	NFKBIA	4.54×10-4	NF-kappa-B inhibitor alpha (NFKBIA)	NA	I3C	Inhibitor	Breast cancer
	MDM4	0.011	p53-binding protein Mdm4 (MDM4)	MDM2/MDM4 family	ALRN-6924	Inhibitor	Hematological malignancy
	EGR1	0.049	Early growth response protein 1 (EGR-1)	EGR C2H2-type zinc-finger, mRNA target	AYX-1, Brivoligide	Inhibitor	Pain
	PPP2CA	0.027	Serine/threonine PP2A-alpha (PPP2CA)	Phosphoric monoester hydrolase	VP-102	Inhibitor	Molluscum contagiosum infection
	TNFSF4	5.79×10-7	TAX transcriptionally-activated glycoprotein 1 (OX40)	Cytokine: tumor necrosis factor	AMG 386	NA	Breast cancer, Neuropathic pain, Alzheimer’s disease
	HBEGF	6.52×10-5	Proheparin-binding EGF-like growth factor (HBEGF)	Growth factor	KHK-2866	NA	Ovarian cancer
Preclinical	SMAD3	0.002	Mothers against decapentaplegic homolog 3 (SMAD3)	NA	SIS-3	Inhibitor	Renal fibrosis
	FURIN	0.016	Dibasic-processing enzyme (Furin)	Peptidase	US9266828, E	Inhibitor	Coronavirus infection
Patented-recorded	TLR1	0.047	Toll-like receptor 1 (TLR1)	Toll-like receptor	NA	NA	NA
Literature-reported	ITPR2	0.002	IP3 receptor isoform 2 (IP3R2)	NA	inositol 2,4,5-trisphosphate	NA	NA
	NEK6	0.004	Serine/threonine-protein kinase Nek6 (NEK6)	NA	NA	NA	NA
	IRF1	7.20×10-4	Interferon regulatory factor 1 (IRF1)	NA	NA	NA	NA
	CDC25C	2.16×10-6	M-phase inducer phosphatase 3 (MPIP3)	Phosphoric monoester hydrolase	NA	NA	NA
	GPR183	1.13×10-4	EBV-induced G-protein coupled receptor 2 (GPR183)	NA	7alpha,25-dihydroxycholesterol	Agonist	NA
	GPR18	0.002	N-arachidonyl glycine receptor (GPR18)	NA	N-arachidonoylglycine	NA	NA
